# Cochlear organoids reveal epigenetic and transcriptional programs of postnatal hair cell differentiation from supporting cells

**DOI:** 10.1101/2021.09.19.460948

**Authors:** Gurmannat Kalra, Danielle Lenz, Dunia Abdul-Aziz, Craig Hanna, Brian R. Herb, Carlo Colantuoni, Beatrice Milon, Madhurima Saxena, Amol C. Shetty, Ronna P. Hertzano, Ramesh A. Shivdasani, Seth A. Ament, Albert S. B. Edge

**Author notes:** Correspondence (AE). Co-first author (Gurmannat Kalra, Danielle Lenz).

## Abstract

We explored the transcriptional and epigenetic programs underlying the differentiation of hair cells from postnatal progenitor cells in cochlear organoids. Heterogeneity in the cells including cells with the transcriptional signatures of mature hair cells allowed a full picture of possible cell fates. Construction of trajectories identified *Lgr5+* cells as progenitors for hair cells and the genomic data revealed gene regulatory networks leading to hair cells. We validated these networks, demonstrating dynamic changes both in expression and predicted binding sites of these transcription factors during organoid differentiation. We identified known regulators of hair cell development, *Atoh1, Pou4f3*, and *Gfi1*, and predicted novel regulatory factors, *Tcf4*, an E-protein and heterodimerization partner of Atoh1, and *Ddit3*, a CCAAT/enhancer-binding protein (C/EBP) that represses *Hes1* and activates transcription of *Wnt* signaling-related genes. Deciphering the signals for hair cell regeneration from mammalian cochlear supporting cells reveals candidates for HC regeneration which is limited in the adult.
