## Supplemental Table 3 for "Cochlear organoids reveal epigenetic and transcriptional programs of postnatal hair cell differentiation from supporting cells"

	0	1	10	2	3	4	5	6	7	8	9
BasalCells	-0.0348590679582615	-0.0138773093564476	0.0890846789124293	0.00320024665147008	-0.0409689159495236	-0.0251193841307994	0.0281612662950395	0.00433396160359398	-0.0114829101687879	-0.0171238954533907	0.214671317285537
Basilar_Membrane	-0.0135787589660718	-0.00431799032020247	-0.0291067296608977	-0.0170161516360106	-0.0189083857251774	-0.00936554963973255	-0.02859588887555	-0.0215270144127372	-0.0163122324584412	-0.0194739048752411	0.52395026093293
Deiters_1n2	0.0374425877614687	0.103265737240445	-0.04170557042817	0.0169278790567419	-0.0253788910688821	0.0467832572096127	-0.0317353790901732	0.00990834069049386	0.0194374720790179	-0.00208181605986754	-0.0106476265119923
Deiters_3	0.029539031226655	0.0863149993721739	-0.0214452249507591	-0.00159433581500537	-0.0339062077128641	0.0254312742895088	-0.0339191257651811	-0.0192528626640734	0.0408192468356657	-0.0110104583233434	-0.00377772504209684
Hensen	0.0188866205737109	-0.00409759110661358	-0.0512739587656536	-0.0217246797957281	0.00577597123545596	0.0453396714062877	-0.046701146674369	-0.0219134399062753	-0.0197588233709041	-0.0358883210101105	0.0158776764417958
InnerPillar	0.000125000952292347	0.00311219168472047	-0.0253452862999036	-0.0188081989352497	-0.00558753862040398	0.147453873423196	-0.0248392031448256	-0.0279606463031154	0.0383225569645991	0.0215493880766161	-0.00808312685404808
Interdental	-0.0449009051559008	0.039986697996191	-0.0613783642990988	0.303777481345289	-0.0478031297803974	-0.0425972061748345	0.151053096723753	0.195762371941256	-0.00319631255097698	0.00938123040896381	-0.0188778296969824
IntermediateCells	-0.0437482564772613	-0.0247607199553255	0.130563574442629	-0.0286209055900387	-0.0484086636993634	-0.0311296732319098	-0.00601006763009408	-0.038781345140206	0.0770419133352774	0.0182152584594579	-0.0145571166151147
IPHC	0.0714965365716243	0.135107620927481	-0.0438623730978167	-0.00246988537657106	-0.0322257184966615	0.0629785458032159	-0.0367391398541628	-0.0234905894003609	0.0577368392810699	0.0669403533646152	-0.0172270418675218
IS	0.0454355313888783	0.161663840612196	-0.0651597891947193	0.181651633290633	-0.060264569012713	0.10556473571143	0.0363979365064912	0.242140672004813	-0.0518018008474417	-0.0555754588319679	-0.0199587471981518
Lateral_GER	0.0485021724006496	0.0947233638679727	-0.0698067038650821	0.0931243206608125	-0.0623740624429296	0.0423187791515123	0.00323737373392547	0.124390844054273	-0.0232907828719741	-0.0442501110650026	-0.0210594018080994
Lateral_Prosensory	0.0488047048381024	0.0704830793687123	-0.0551706114311191	-0.0283874146308929	-0.0118699842802272	0.0816917324638558	-0.0638655442931781	-0.0549604666325825	0.120617758344666	-0.0201027279009029	-0.0177288215819369
LER	0.010120621573154	0.00722783642365169	-0.0216536347813623	0.0961136584015937	-0.0109255769719252	0.0339147763682624	0.0162839443466948	0.028760257227787	-0.0145459268498249	-0.014564505877442	-0.00544407502274432
MarginalCells	-0.0391906400560085	-0.0224261084140069	0.16202164779823	0.0131654484738321	-0.0438443608367549	-0.0294773108706589	0.0631427991000189	-0.0274648082774943	0.0517478423346393	0.039633470854017	-0.0116983353499052
Medial_GER	0.0630418256133006	0.0658736109017139	-0.0420757646912648	0.0275485628684106	-0.0569000782274853	0.122161597315741	-0.0234998241093026	0.0496631503907033	-0.0255060446334404	-0.0270404689294241	-0.0198859282003979
Medial_Prosensory	0.0277415774660329	0.0459827223009533	-0.0582879051174593	-0.0203920198173174	-0.0137116836801867	0.0216189886984626	-0.0519656864874271	-0.0439398317883312	0.0858205913305149	0.0549450594656205	-0.0145164223360494
Oc90	-0.00963536269418277	0.0425194479990878	-0.0305538264330187	0.0716936673745169	-0.0343209316711071	0.266857484964092	0.012744284473166	0.0534522178993818	-0.0131389403327219	-0.0151893096615127	0.0436719217460102
OS/Claudius	0.0108334056436213	0.000709354333562935	-0.0221023363680534	0.0221211023493614	-0.0192728615584194	0.126455633232173	-0.00803822373662929	0.00576122348783487	-0.0239914260464912	-0.0244956672317484	-0.00892738013197261
OuterPillar	-0.00359106301432481	0.0058781731787788	-0.0328503026901446	-0.0034234940033598	0.00318100838506213	0.0967180864370388	-0.0141309160445067	-0.023569101383113	0.0510022670955308	0.0542946473764361	-0.00892011014739803
Ube2c+	-0.0248070062678463	-0.0191145619369062	-0.0572032699708855	-0.0539235431269632	0.810649421622904	-0.030655551165839	-0.0663823509504966	-0.0594822179933055	-0.0376646117246424	-0.0388423245453983	-0.0136742341227116
utricular_SC	-0.00319981395842692	-0.00323838765540397	-0.011439691591696	0.0606856743087333	-0.0106453102044015	-0.000310136387402013	-0.00638534951220699	-0.0116457904987653	0.108423972488684	0.284742546851579	0.0109209710265144
InnerHC	-0.0104696174064947	-0.0077202836761838	-0.0182358906000861	-0.0162471979412847	-0.00655318967036595	-0.00915003136082855	-0.0171363466514956	-0.0149639043877164	0.162983883309398	-0.00313145567349038	-0.00300935036156019
OuterHC	-0.0460929696967681	-0.0338076670664459	-0.0744497853584039	-0.0655676103890968	-0.029018443032041	-0.0407217962172195	-0.074693842389302	-0.0100155303671591	0.32734098046468	0.0867202608594042	-0.0121563412041573
Type1_HCs	-0.0512411632244169	-0.0367324983266808	-0.0590231107182153	-0.0465315355535002	-0.00988351757418133	-0.0470436984033815	-0.090004356958502	-0.0831638574894437	0.158958956001579	0.469675163992994	-0.0149939088138539
Type1A_SGN	0.0369351747345526	-0.0229864001786704	-0.0027644510602811	0.0047813626354788	-0.0123588626773168	0.11800383823086	0.0348875147052084	0.0369681848055306	-0.0464363093664003	-0.0242989291974123	0.00225138338679747
Type1B_SGN	-0.0319481514356513	0.0108560921751708	0.316496017057253	0.0014531401069174	-0.0373211984195617	-0.00479597469638087	0.0220497477898446	-0.0436123830928771	-0.0828281867330073	-0.0678033783193048	0.0344430989928927
Type1C_SGN	-0.0142392002325824	0.000728709887578612	0.0540302682675326	-0.00685107848174703	-0.0220331401034928	0.0334165595976769	0.026070061405362	0.0290339714276536	-0.0511372871330935	-0.0426313970523527	-0.00727250763578156
Type2_HCs	-0.0463095944284135	0.000432508108284991	-0.0520691985437577	-0.0567792924540231	-0.0299232199109148	-0.0425161033900006	-0.0751111559783889	-0.0751599743075963	0.107358882875574	0.310287140269399	-0.0135508601361204
Type2SGN	0.141599728220117	0.152274204410638	0.034137719494879	0.130791882678143	0.0327336008134012	-0.00319668835399047	0.131761682431558	0.0926800774327327	-0.127173638042126	-0.129471674550851	-0.0104875041382038
HairCells	-0.0534924582891241	-0.0325571497083597	-0.0852390524194204	-0.0735494121339614	-0.0367725736531596	-0.0542777977546381	-0.0966358898619102	-0.0818012861376077	0.548873678827557	0.457390239601765	-0.0120506755159191
SGNs	-0.00762482120119728	-0.0199919542473915	-0.0406875925954698	-0.03815931369187	-0.0220524677830177	0.0250340859262005	-0.0387499682475353	-0.039450222146234	0.061152080832265	0.0721016859490744	0.539683470010343
Stria	-0.0351223524943549	-0.0213765402608349	0.556191177915502	0.0445233485688833	-0.0255658760636379	-0.0356379947066912	0.0685558021864797	-0.00827991879886831	-0.0579484439370889	-0.057780605616077	0.01245081481154
SupportingCells	0.0201182804729689	0.0697473706400498	-0.0752637965510333	0.192425959854859	0.0017759031484805	0.183938670981909	0.0990912595447035	0.163882977598227	-0.108759746557739	-0.108281038193227	-0.0109925910283896
