## Supplemental Table 4 for "Cochlear organoids reveal epigenetic and transcriptional programs of postnatal hair cell differentiation from supporting cells"

	E14_GER	E14_HC	E14_Interdental	E14_Lateral Prosensory	E14_LER	E14_Medial_Prosensory	E14_Oc90	E16_GER	E16_HC	E16_Hensen	E16_Interdental	E16_IPC	E16_IPhC	E16_IS	E16_Lateral Prosensory	E16_Lateral_GER	E16_LER	E16_Medial_Prosensory	E16_Oc90	E16_OS/Claudius	E16_Ube2c+	P1_Deiters_1st/2nd_row	P1_Deiters_3rd_row	P1_HC	P1_Hensen	P1_Interdental	P1_IPC	P1_IPhC	P1_IS	P1_Lateral_GER	P1_Medial_GER	P1_Oc90	P1_OPC	P1_OS/Claudius	P7_Basilar_Membrane	P7_Dieter	P7_HC	P7_Hensens	P7_Interdental	P7_IPC	P7_IS	P7_Lateral_GER	P7_Medial_GER	P7_Medial_Lateral_GER	P7_OPC
BasalCells	-0.00896498176474046	-0.0180454089114731	-0.0240893794414972	-0.0291776837116433	-0.00385633274492861	-0.0216697727428024	0.0195044242642251	0.00259291850104616	-0.0170428208585771	-0.0316277213099755	0.0522253447878745	-0.0157124306434693	-0.0293427684282274	0.0381807591546415	-0.0246425223882315	-0.0176242345704869	-0.0106289542924271	-0.00490818438993849	0.0501837195623761	-0.0003351007018282	-0.0153471624509645	-0.0288925084921354	-0.0187675509587467	-0.0184407321262039	-0.0200229157583783	0.0458130007948222	-0.0173387728268629	-0.0155429203531647	0.049361535253352	0.00857853065810589	-0.027977068917204	0.129101462953047	-0.031709752975719	0.00435178901707229	-0.0216598000388136	-0.0106139302478386	-0.013131837219923	-0.0142771242161359	-0.0161652885608342	-0.0214198701297517	0.0860412889170959	-0.0346656081035304	0.0103151917198148	-0.0392869237471853	-0.0305647701928679
Basilar_Membrane	-0.0210408896957075	-0.0087387371765854	0.0181987083913563	-0.0256598325968913	0.00896147424779939	-0.00492991900138667	0.348179370989458	0.00443805814720195	-0.00905856916605488	0.0245649420550835	0.023330230045431	-0.0160239179504719	0.0118739256656726	-0.00306901849452176	0.00305790044705797	-0.0158390552874008	0.0225732565197944	-0.0178295402391076	0.541333960476303	0.0116423259322316	-0.00846018909352387	0.0186679180872718	-0.00198686681567265	-0.00985509384727117	0.0476523814298569	0.0714396923039288	-0.0135763593225901	0.156015443651728	-0.0229894826828521	-0.0058155855024598	-0.00773391019993468	0.0944812207091869	0.0279579138087174	0.00452712660918586	0.694586326934825	-0.0579927663252372	-0.030686084015522	-0.0106472259603677	-0.0188720995572514	-0.0391919348876127	-0.0215084910971023	0.0661884671855633	-0.00831482258933708	0.132344643285349	-0.0627429249841472
Deiters_1n2	-0.0702302942933535	0.0466360256741853	-0.0555698065836217	0.578891466447129	-0.0110505657666887	0.164844140741648	-0.0428175302900226	-0.0564117695940145	-0.00803070136163057	0.224244726716213	-0.0457366776434865	0.0985912127683531	0.274455729973124	-0.0484302919489998	0.839416819518375	-0.072024177743335	-0.0239014432027394	0.167968876335475	-0.0347632269750216	-0.0158849822151257	-0.0312214954543584	0.915378811823434	0.796648728605898	-0.0214376853003608	0.0910573769409293	-0.0429626222741024	0.119055882694562	0.239274374194379	-0.049109260008465	-0.0606024557587783	-0.0770447385563928	-0.0257161179324362	0.701788271031857	-0.0217911738391331	-0.0371411882617778	0.519650100546723	0.0346308203221321	-0.021564785750559	0.0219040439246583	0.0863687451338383	-0.0459795106663253	-0.0508691810785395	0.188326463049582	-0.0676770426856077	0.326218156167087
Deiters_3	-0.0632097928268563	0.0704480294589303	-0.0496108049160023	0.571585622752571	-0.0195506308110066	0.212730054749369	-0.0265509643806103	-0.0517159554091378	0.00168649373701226	0.129174224991487	-0.0430222958494979	0.119755174552918	0.262791229902467	-0.0648365330114819	0.751251504633785	-0.0574555264968972	-0.0324718571323115	0.150415893864642	-0.0352686041719271	-0.0217801324201461	-0.0244090247008844	0.796531986275049	0.887911382293595	-0.00592915081595883	0.0592786212419917	-0.0497889087545619	0.140899336504045	0.219610761994804	-0.0556119566575688	-0.0498536154111669	-0.0721396888791928	-0.0242369993117481	0.569981391750567	-0.0231312456722208	-0.0319234886920573	0.425657968552633	0.0947893800344926	-0.0213495945379244	0.00382653653531171	0.0724564948318975	-0.0482026917705227	-0.0438052358172751	0.132258326336543	-0.054359526336205	0.269826707585686
Hensen	-0.0405544931739996	-0.00998721884626292	-0.0356209644534859	0.0803160393499708	0.237660935233621	-0.0391747509870857	-0.0259359889723288	-0.0408532797848233	-0.000805182690335886	0.619500923271374	-0.0281326948542997	0.0340051134616863	-0.0163847309143576	0.080669311386227	0.255080528915699	-0.0567985060011343	0.472029356255984	0.0234034497936685	-0.0219555576736458	0.181869480657109	0.00510139152285049	0.280303804369902	0.159562858134587	-0.00787500362529241	0.684939514923899	0.0213429281358463	0.040709843365961	0.00635428249852631	0.214396901353089	-0.0536965745024561	-0.0245143195561183	-0.014217531525385	0.318300674780372	0.120417619372655	-0.0140994058704664	0.0343716284697049	-0.0258118185472137	0.289444507409137	-0.0318017586588832	-0.0242626842614052	0.254149723329912	-0.0483028680653006	0.393275301952128	-0.0323360438424744	-0.0244679890697752
InnerPillar	-0.0315796634786866	0.0213900838610473	-0.023889429556744	0.281179167359117	-0.0148702853158927	0.477060148279804	-0.0230794939301896	-0.0242913440605922	-0.00728741693024648	0.0189620473771676	-0.0193679483085797	0.974908964219712	0.0279547820731898	-0.0328517397620874	0.120286757988208	-0.0344330448528039	-0.0203193725080553	0.408732490352903	-0.0161168624003187	0.00816264261163232	-0.0132958431820567	0.125543498545411	0.106847888418336	-0.000488278230422922	0.0060283237712966	-0.0248912883422042	0.888433627408165	0.0332955102267551	-0.0281015524055715	-0.0385400883686807	-0.0321317181890071	-0.0114834581709347	0.165033024792184	-0.00944562160349049	-0.0184404219682371	0.0559414878452085	0.0261432654694717	0.03346876723335	-0.0180858440773275	0.881178335505509	-0.0222981316541164	-0.0358387857377051	0.0353334813588527	-0.0408379298410919	0.129882653487442
Interdental	-0.0571776991158806	0.0107669964452191	0.0928066128936362	-0.00623758011961396	-0.00412308780754902	0.133617597113439	-0.0369764187029466	-0.0542804845050583	0.0402789096327266	-0.0049084174746802	0.0943959857042452	-0.0245276675070153	0.275583964519231	-0.0450601451592277	0.106193028574868	0.0955580086934987	0.0211443530451548	0.139848962333443	-0.0281078059558239	-0.00588316516740104	-0.0199012147489581	0.0737296651554833	0.0688693022286718	0.00596900031183881	0.00916544188725575	0.0716521222412677	-0.0295221813033588	0.34649945837383	-0.0433579231077846	0.104475636075595	-0.0714209051007004	-0.0230236328337608	0.0238520652165743	-0.0157110269867715	-0.0526167903395862	0.0213679467263325	-0.0238175157473732	-0.0405805456043067	0.357042837794149	-0.0494557071013	-0.0584826553711122	0.433294388292013	-0.04914464221985	0.22694521562191	-0.0480196838385699
IntermediateCells	-0.0157958543926016	0.177526870703356	-0.0217591562841972	0.0324893531688897	-0.00863783413564508	-0.0181087587711422	-0.0150238779101292	-0.00192248345554278	0.251535006587453	-0.0025449462136834	-0.0147978950834479	0.00331839482254724	0.00819160594540597	-0.00628280884856247	0.0936138406946705	-0.02948015850889	-0.0119707459793519	0.063449007458006	-0.00126253022408795	0.000479435740875212	-0.0138625948045071	0.0803101939731051	0.0803053387923045	0.219018740459478	-0.00153376028467151	-0.0150268267319681	0.00500288975157933	-0.0126500875122671	-0.00792260433756653	-0.0340938571664449	-0.0160732544925508	0.0270311822101853	0.0725527173504694	0.00236475793217236	0.00131978012663125	-0.0295156715780882	0.021369829648946	0.00147656365381965	-0.0149590678858096	0.0129035319345669	0.00900977940500941	-0.0313123211099443	-0.00579269616438897	-0.0354866058636508	-0.027608167036114
IPHC	-0.049981050059049	0.0265364317710364	-0.0527843031398571	0.0945781557487745	-0.0227181755726889	0.34674317788984	-0.0588644698560325	-0.040841963188834	0.0728756055375027	0.0480367114733847	-0.0429219451387752	0.0284028224248386	0.740527036371297	-0.0840515567660454	0.350428824422624	0.089676547582769	-0.0233664061948331	0.311472723355778	-0.0411262845594999	-0.0358392388579596	-0.0107841507470397	0.313993086959953	0.295675889527869	0.0194364192338243	-0.00572918751434829	-0.0409355629439852	0.0365006874376424	0.751527843687187	-0.0660818433155932	0.102317037819224	-0.0813180544492813	-0.0272631482929005	0.211777607624614	-0.0283790244486585	-0.00406210194649959	0.11982873634762	-0.0228150614541621	-0.0290817516468616	0.278850247068506	0.00227062006649697	-0.0558133604747285	0.0672404527576445	-0.0364561373475014	-0.0277197530963043	0.0134074591347482
IS	0.145041032759388	-0.0565604141918577	0.0906571360567438	-0.0696905571170903	0.0128462604351165	-0.09582141365198	-0.0134535838091557	0.187833373877648	-0.0563618132883536	0.0397475980617393	0.080810375048313	-0.038170425955273	-0.0587294665759452	0.547450591415793	-0.0893429817971459	-0.078463370162243	0.0791336179846494	-0.0936349046904163	-0.0218685915178969	0.0262604138825257	-0.038634716730859	-0.0808179749011366	-0.0950423368107498	-0.0588667256382628	0.03908250904021	0.143790368829131	-0.0372237188476965	-0.0717281307249289	0.56002248091112	-0.0894189456672645	0.23437366701215	-0.0262679555686692	-0.0664119670099887	0.0219689666654233	-0.0369491650359018	-0.0537234668463179	-0.0489247359222123	0.180500135403097	-0.0598242147088132	-0.06357286090322	0.267110952795436	-0.0773921364320882	0.197971039191526	0.0682027317007378	-0.08268152491262
Lateral_GER	0.224488731362991	-0.0445295777014502	0.0416274200353248	-0.0352735103421747	-0.0458723083434199	0.133835043262476	-0.0558459102354894	0.0823823624814439	-0.0458283335661711	-0.0169323117453704	-0.0258688756335437	-0.0296372474552247	0.123872708872351	-0.0171537288810032	0.0122844558467954	0.680831602151753	-0.063244408604272	0.0429358536220816	-0.0470338973494945	-0.0631951647632899	-0.0282583288484815	-0.0821383133265675	-0.0750374509918509	-0.0567506195870226	-0.0509654440553015	-0.0607397354361407	-0.0502216893625448	-0.0118374995447374	-0.0674160221400509	0.829414169224881	-0.065771461251617	-0.0342259203402325	-0.0987458815356077	-0.0450143304645127	0.010152683234338	-0.0926279934813912	-0.0469348090052363	-0.0366572066849602	0.0315849320312061	-0.0619677445550631	-0.0459149228186763	0.394512669715669	0.0127277864316214	0.137661519709867	-0.0950239519664523
Lateral_Prosensory	-0.0661664880353744	0.0568206497632476	-0.0581250202001753	0.756834220536785	0.0143947293310369	0.178524535580988	-0.062268294007346	-0.0577659373997866	-0.0178701911278605	0.137161712526002	-0.0502053298412015	0.212026851735729	0.152120775669743	-0.0719234838525793	0.533852113121165	-0.0594618993925528	0.0224837779067649	0.296381828879028	-0.0422438668341064	0.0165218417672041	0.0172147100779195	0.46507788974622	0.397005730727739	-0.0325109663588762	0.0875893260630193	-0.0617822465143504	0.276592728374434	0.170503179282906	-0.0640589696943155	-0.0752756901951294	-0.0737326346916538	-0.0259576778486356	0.459162319452025	-0.00770405519714598	-0.0115038241038614	0.266107759606504	0.0384306413398541	-0.0169691095683282	-0.0238538472257481	0.15325182897511	-0.0320266442282061	-0.0535684481774012	0.0408158697157725	-0.0516103699094366	0.31503590564399
LER	-0.0321504374791957	-0.0233980514347578	-0.0285755913047164	-0.0151401756880898	0.936959416009718	-0.0191783622133503	-0.0253779519285315	-0.0197280807328658	-0.0235699970060291	0.309560435675366	-0.0191135178429731	-0.0137331249736282	-0.0272106906105379	-0.0183576231125732	-0.0272982332223252	-0.0296459477300078	0.716632203591202	0.0525303843983167	-0.0171337270059524	0.601581893896131	0.000181976918142084	-0.0213693482987578	-0.0137205738673234	-0.0240584100011282	0.516457899747513	-0.0145338081702968	-0.0144403443311534	0.0166752569456563	0.00303766744877771	-0.0363904191873953	-0.00499360579278544	-0.00853479986755109	-0.0204728166759565	0.712200608612004	-0.00925299609760381	0.035979986913008	-0.0202365169152992	0.0262710142304543	0.00715807895890964	-0.00681252023937168	0.384918091649827	-0.0191634838466748	-0.0140320479153736	-0.01777398679288	-0.0234705822989574
MarginalCells	-0.03415678602689	0.0357341290384961	-0.0289406634578655	-0.0234356401317967	-0.0250287382282162	-0.0343576371607761	0.0224842588026604	-0.0165588498920086	0.061218484268277	-0.00968318935270889	0.0208537690091101	-0.00963496667074044	-0.0454456272997471	0.0188508084688456	-0.0288528461022339	-0.0392099461462089	-0.0299163882151279	-0.0213396227614999	0.0489349793499285	-0.0261996204279501	-0.0184378790082667	-0.0379484100609575	-0.0386652602199261	0.134220327892455	-0.0124357624786804	0.0096872852532036	-0.00925479672881981	-0.0438462935165256	0.0277950844130738	-0.0187879519512978	-0.00765083794659715	0.0897306009296577	-0.0412517439024929	-0.016801480015646	0.00603919285903639	-0.0300590270092755	0.0310113440866226	-0.00202127873873835	-0.00119792284659315	-0.0143094173080945	0.0532075460037974	0.00783680814457349	-0.00659873339196197	-0.0471987931952907	-0.0336361870408901
Medial_GER	0.624423255597984	-0.0375326623535958	0.138751216319627	-0.0570341782306077	-0.0170287514845901	-0.0699191994547787	-0.0403174445318103	0.752356263498725	-0.0333694774727311	-0.0373213747136708	0.0267875605223424	-0.0356771522573745	-0.0870990019057663	0.212666229654286	-0.0813820742728802	0.065261109864229	-0.0174167686513927	-0.0631323240107634	-0.0311605482707857	-0.039142129397475	-0.0286079114431568	-0.0860876327363074	-0.0788517402744733	-0.0344816891724755	-0.0344529539215067	-0.0223460949086812	-0.0394743360803007	-0.0866154849175611	0.0658243214781305	-0.0282842818599807	0.740493665023591	-0.023491266006335	-0.0851983062661186	-0.029908975629823	-0.00515857090012309	-0.0691644729570549	0.0167851896230197	-0.0231962703385294	-0.003132243163299	-0.0444154756628432	0.0237367930151318	0.00765688612070739	0.0767723219843506	0.115868211931294	-0.065611963963976
Medial_Prosensory	-0.0489939240162535	0.0767938425068746	-0.0524802189288322	0.106120156602286	0.0341778521948564	0.617000615960751	-0.0587963830647233	-0.0492275702885692	0.0629738155695179	0.0351641137801239	-0.0443243468572048	0.0374209973618823	0.203515702535851	-0.0717227031278795	0.0808733660236813	-0.0153208809143313	0.115870155051391	0.511439023581543	-0.0404460650912508	-0.00266574478142885	0.0316626793965602	0.0378015897130676	0.0378475972606219	0.0701740322290746	0.127157177134367	-0.0583109765004134	0.0279647806349491	0.288754376932119	-0.0612548106842432	-0.000298014800991499	-0.0607327267802307	-0.0273579866052514	0.128958125350295	0.00933630420093787	-0.0137738831100485	-0.0441452228873781	0.270386647171832	-0.0154293327049358	0.197789796949413	0.0294456502189533	0.0229167546638539	-0.0087515910056201	-0.0421271367199334	-0.0157980567595532	0.126158986205129
Oc90	-0.0587849313794311	-0.0337572182970622	-0.0372754427968708	-0.0558428069795151	-0.0306876429916953	-0.0717996703017146	0.743949555209967	-0.042580362780195	-0.0190729596941509	-0.032878732464064	0.0109244928606762	-0.0278035574225951	-0.0799982464229695	0.022464527799725	-0.0642174464951161	-0.0682411060289707	-0.0176861745852506	-0.0737394403407029	0.498676859935344	-0.0100212075367954	-0.0283139047488368	-0.0494909410998227	-0.0468163219000163	0.0221805409939672	-0.00414455343521577	0.0751417283220283	-0.0280726424016723	-0.0533828105588498	0.0738706637553829	-0.071981170338277	0.0585196412317236	0.690365957366721	-0.0492457354351747	-0.00536771042915171	0.215296138867579	-0.0141981663181066	-0.0101317819140965	0.426702696164344	-0.0334858253714402	-0.0294816696571756	0.0437431503470072	-0.0577812159943177	0.0252206429304284	-0.0384387822479573	-0.0375497098423518
OS/Claudius	-0.0544230687400135	-0.0367161454052474	-0.042998614293597	-0.0186458531274588	0.813043505025332	-0.0418583026536813	-0.0291102928474993	-0.0367797477916521	-0.0355861622154382	0.318399241415756	-0.014791197563421	-0.00304416879930843	-0.0505485561440004	-0.0430182236853148	-0.0135257234137967	-0.0540672101060457	0.67937615049502	0.04310766176328	-0.0208571527774364	0.848277712652455	-0.00441511038072163	0.038601466859321	0.00855414495490087	-0.0368831998805281	0.537850261644688	0.0209989689292389	0.00595871771349011	0.00111867833893315	-0.0317743394190915	-0.0602550455424767	-0.0251409866423056	-0.0136042788096637	0.0502885606097282	0.681199687419602	-0.0299572161566917	0.0301426482728337	-0.031715213927662	0.0125880416851636	-0.0122900628427757	0.00601345626964936	0.352387769511778	-0.0264037720633555	0.0480406537470453	-0.0262203861599363	0.0350586963642799
OuterPillar	-0.0613596827204402	0.109100765898975	-0.0481179978755365	0.504603917062364	-0.0072644962518416	0.095907980217992	-0.0460931652065946	-0.049033706886582	0.0956579868768048	0.141019047473664	-0.0381774997593865	0.122480962947991	0.119011011047911	-0.0505251156756504	0.490217877365137	-0.0783168113427446	-0.0169117475447082	0.315221521670118	-0.0324612873040494	0.00394325476806567	-0.0153483336555837	0.584978114185894	0.454663615437073	0.0570257503721447	0.0661476021950239	-0.0364202130809897	0.139559184311383	0.13451015930136	-0.0445651827186097	-0.083594052257046	-0.0720459942537954	-0.0238279659532443	0.776330652072009	-0.014825105686612	-0.0436501405914241	0.405367192211191	0.0751408445301271	-0.0236078135611337	-0.00887674245079772	0.155708499852259	-0.0450066615253534	-0.0777880732729478	0.151845164903413	-0.090011427679006	0.682166777196412
Ube2c+	0.254135969351223	-0.0140580145433305	-0.0150810924925721	-0.0165411186256547	-0.016165875407824	-0.0221817174939501	-0.0181641267982054	-0.013204504138205	0.0106780310487626	-0.0181326271585234	-0.00942721297411997	-0.0106313916284308	-0.0193936045717105	-0.0219772543312629	-0.0186059402212031	-0.0264938202775521	-0.016744323494508	-0.0119820914905791	-0.0125608985363282	-0.0159565524866733	0.963546582679602	-0.0191189818321347	-0.016277136189354	0.040771571102962	-0.0111076135902866	-0.00494463271911423	-0.0100211276811084	-0.000248307690442335	-0.0146006880920233	-0.0300147986375191	-0.0111800810801742	-0.00838593624170874	-0.0161980187828234	-0.00680422754109419	-0.00313496285433867	-0.0228972387577499	-0.0127790586790694	0.0814780661805053	-0.0145841677014172	-0.0109652245422235	-0.0156854717927895	-0.0246341520838201	-0.0168168942047886	-0.0197940942117938	-0.0147212193136167
utricular_SC	-0.0499024114439195	0.0601634567800471	0.0585245649468982	-0.0155531613085426	0.000773339209119357	0.00461050790992506	0.0301609813367481	-0.0301215649233846	0.0710470509050837	0.0894629149499432	0.0983607931332868	-0.00647725335007732	0.0381320607791171	-0.0473592209188316	-0.0026388184437721	-0.0413603352274875	0.00576607608986455	-0.00823313117687329	0.0226461614168104	0.06997585680489	-0.0227670757646333	0.011645173040639	-0.0179610585490104	0.0313995108144386	0.0993546890729561	0.188657768913556	-0.00225200577769142	0.11310521412046	-0.0371643524061052	-0.0423357919943758	-0.0455611088555805	0.00841227870170167	0.0144193008991977	0.0421155501849149	0.0760003507738039	-0.00820497263135859	0.0168825490820868	-0.0101137449051747	0.174540422597	0.0236940486289999	0.000271886708990663	-0.0601232213227188	-0.0106482863886621	-0.0633274569632137	0.0511862343192338
InnerHC	-0.0142724141301212	0.0937333570839846	-0.0186372495154689	-0.0137948611244946	-0.015869188601684	-0.0149117592407131	0.0132855062742071	-0.0092492185807054	0.0944891414078137	-0.0179153149419935	-0.0189166204954285	-0.00848750544933427	-0.024447835057855	-0.0178756455128578	-0.0179235918855693	-0.0170185578068762	-0.0162269126069612	-0.0165150506343013	0.00420309745305336	-0.0112041766068097	-0.0115468163944038	-0.0171569105423344	-0.0154575800662519	0.0591975170346871	-0.0190921954507518	-0.0156707801760364	-0.00923067614613912	-0.0241589804999277	-0.0125365734442378	-0.0175203702658767	-0.00896815805962336	-0.0117018541650923	-0.0196568553125759	-0.0110673474947164	-0.0108047429967423	-0.0167039494004797	0.0652984435891975	-0.00948596288672984	-0.0245544999216828	-0.00949773538264385	-0.0182893796643895	-0.0156942799088832	-0.0077502241079542	-0.0182876777614752	-0.015392215656754
OuterHC	-0.00444533416508089	0.167843182810002	-0.0219593018172645	0.0548508540697664	-0.0323897338426937	0.0687118559042976	-0.0333969615640873	0.0076549720026936	0.264204557926186	-0.0694789494862698	-0.0755080748815195	-0.00774286732754118	-0.111842131691388	-0.0730662870878898	0.0111435726443612	-0.0330463141085509	-0.0442964156814432	0.133581172411811	-0.0790291531263534	-0.0410502796622268	0.0320215947172838	0.0268124360418007	0.0498490181950515	0.24837741511909	-0.0695160231568451	-0.0796211812404533	-0.0230764863714971	-0.0992136007419809	-0.0567515244582928	-0.03937486785838	-0.0450922098730096	-0.0579169967235153	0.117523180537438	-0.046968485455449	-0.000378633098725188	0.0696178653570309	0.2652457253386	-0.0373987164803922	-0.126795092487461	-0.019065492984531	-0.100657949723236	0.0207210728735831	-0.0897052313804292	-0.0136332331165786	0.157024777870794
Type1_HCs	-0.0278461129108135	-0.00819052888694399	-0.00755803822416022	0.00972453069870344	-0.0203094158026763	0.0498042478984695	-0.0113534420065477	-0.0187373431728208	0.0226580000094866	-0.0296085964492647	-0.0132588459224043	0.0281453970259152	-0.0426310350203433	-0.0302914162095143	-0.0117441512738381	-0.033628483962872	-0.0192377262349209	0.0189829299826928	-0.0183581129565501	-0.0159288693025574	-0.0215313919804105	0.00151746020327902	-0.0192477285715484	0.00271051352621053	-0.0321140351335491	-0.0248299562181579	0.0157105599726368	-0.0175814204877819	-0.0200148574140078	-0.0361954634894429	-0.0270194086896043	-0.0250182562848765	0.113785848149515	-0.0179853838187206	-0.021663611160042	0.0906922498870597	0.0535334290970313	-0.0153216077637454	-0.0306757976632131	0.0810524490129463	-0.0362271923475172	-0.0346289894032685	-0.0409006233527892	-0.0402022735138818	0.047151853849792
Type1A_SGN	0.0886533047698923	-0.0241805887968234	0.113807215795243	-0.0120739946609692	0.0158439595656886	-0.042909429452207	0.0841194189467721	0.191433587475387	-0.0416334846447025	0.149603572534447	0.131782572747996	-0.0132035650152229	-0.0384862847116716	0.222700129427083	0.0218420181512001	-0.0446963142929383	-0.00347459683119456	-0.0399081131164722	0.0217532870185377	0.0192428145657367	0.0398951989933998	0.0477896184980885	0.0189880043781974	-0.0448173318621423	0.143558281437561	0.171392578635363	-0.00951672813128373	-0.0221874483583878	0.0657968823236316	-0.0481081399294977	0.243435516832275	-0.0183295327633428	0.0476129800891375	0.0208739062211952	-0.0163942833498063	-0.00846110416561011	-0.0385960829167876	0.00487468429208243	-0.0474455190927819	-0.0190655106402728	0.198616075726551	-0.0460261067886431	0.0149251474143817	0.0756781469081251	-0.0290117739769844
Type1B_SGN	-0.0288052382525946	-0.028334641127061	0.0192683674725475	0.0910351413798803	-0.0375461006737167	-0.0139764087908027	0.0764362146659383	0.00968571962096695	-0.0346642871508202	-0.00768243922207035	0.136721141501833	0.0585190642533316	-0.0620625090377081	0.118567524561003	0.0854459498907019	-0.00407024245395808	-0.050137606417172	0.0562670219510876	0.179714971089098	-0.00732987688425197	-0.0450204753536675	0.0952305107409624	0.0786318005553017	0.0482968801425504	-0.0378265881571102	0.048268939751645	0.105082059951515	-0.0297141555525895	0.0686558557752621	-0.0122924053642231	0.13254733569957	0.361332606696381	0.0379521610304792	-0.02651397701017	0.0167841042550954	0.0306013473048538	-0.0195736320356492	0.0574224017580029	-0.000833613002204255	0.0307272489422702	0.0801657823385614	-0.0724065385726418	0.0697013846782571	-0.0840598445999128	0.0898660507940834
Type1C_SGN	-0.0425637011961689	-0.0267484943421445	-0.0287519187494919	0.0118450503747039	0.042560913499685	-0.0375771007555424	0.149571965521592	-0.0286406464906747	-0.047879890077025	0.0906203629760933	0.0831846735826357	-0.00240220534394999	0.00180361765489612	0.214498451659564	0.00557242898380445	-0.0514022458955127	0.0961024536162357	-0.0386305890023267	0.0745658345078273	0.0345379591154599	0.0588162535404751	0.0457044825035575	-0.0171240212617186	-0.0515414201193453	0.0787427865855198	0.353013291096106	-0.00524157595393247	0.17514294873452	0.402811276949923	-0.0553259586914634	0.0485105387105271	0.0858623073723508	0.0748251686862355	0.024807791948789	0.127796955989696	-0.0236092415206934	-0.0443867772114211	0.426113756288283	-0.0473168253460541	-0.0146448645572103	-0.00484483723755841	-0.0529315514307797	-0.00624903932700073	0.00326855100428726	-0.0246662700703693
Type2_HCs	-0.018103245558478	-0.0118275368824549	0.0196798994888712	0.0446747176680786	-0.0173533488804194	0.134289255874704	-0.0125961764284964	-0.0121814748671555	-0.0183131683483707	-0.0192490669659955	0.00802362654473368	0.00786657052101239	0.554143275856371	-0.0196929800475653	0.149614148366063	-0.0218624662224508	-0.0175470004920281	0.0221763292212899	-0.0193736517571054	-0.0118244183720596	-0.0139979349177259	0.110897715774245	0.151853612433806	-0.0197616148907532	-0.0208778965221558	-0.0161423892829586	0.0200341640993861	0.355584465279715	-0.0130120092432363	-0.0235313045576949	-0.0175657906695779	-0.0162648064532618	0.0596764789228989	-0.0116926129250642	-0.0140838929214185	0.19997806328741	-0.0188786384836321	-0.00996084547190264	0.0527276926675546	0.0434581760128055	-0.0235519320438667	-0.022512912327015	-0.0265902113670893	-0.0261362019094692	0.0265033793371186
Type2SGN	-0.0207677642663723	-0.0302221123741724	-0.0277740896459015	0.10229116161646	0.0573510378197163	0.489244395554771	-0.0174305807494585	-0.0179974230046156	-0.0521364595555227	0.0133930644762093	-0.0182319587992244	0.832470827848923	0.00330141353352236	-0.000606871765217082	-0.0193324210715747	-0.0121731572449741	0.0420645039734111	0.452796970175612	-0.00380399703487825	0.0682509476102675	0.00177148490369457	-0.0177395686728561	-0.0161484107766966	-0.056640544605039	0.0356906439977951	-0.00305393581458447	0.677874159172557	-0.0107794088725555	0.0252173219320139	0.00850915721335699	-0.0138365829381765	-0.0130036169329361	-0.00654777911815852	0.0475475984410463	0.00583571854327546	-0.0195784756661166	-0.0490460896657655	0.114927786969284	0.00355197013888616	0.889418806841814	-0.0125421591135984	-0.0109035150015164	-0.00698338318591586	-0.00391092295931167	-0.0235519363915006
HairCells	-0.0532954762160203	0.518792597720644	-0.0528733460804254	-0.0393160845900367	-0.0419187415697847	0.00902311796091513	-0.0285355077759785	-0.036666745800933	0.707174244979621	-0.0504361521990179	-0.0524518851204853	-0.0163050634535323	-0.0860128362798627	-0.051758047601369	-0.0517770015987999	-0.0733079226456694	-0.0314582959653796	-0.0336115620840349	-0.0449870496090961	-0.0527005225664735	-0.0425105688786159	-0.0611707992054496	-0.0397914375371958	0.575656786217757	-0.0225700749432952	-0.0371208249506587	-0.017639458115152	-0.0723266190107674	-0.0377568926487465	-0.0797897237215935	-0.0505060817556462	-0.0205523592403451	-0.0307498130294198	-0.023929962870044	-0.0296646228981505	-0.0435982561749249	0.711576658673395	-0.0169238964724201	-0.0753892027047162	-0.0401762615575605	-0.0365093104801232	-0.0718443663296467	-0.0702251200555156	-0.0731496371839623	-0.0160292429907298
SGNs	-0.0432924456042512	0.0121939282551182	-0.0375538940120943	0.0243018838446541	-0.0259099408968855	-0.0380073867212887	0.188466061994305	-0.0315290569484435	0.0767733131886814	-0.0374587087589415	-0.00966986164061854	0.154477754057969	-0.057100184081702	0.00408117941968545	-0.0469824787754336	-0.0541890660339354	-0.0131615169203626	-0.0404924759139786	0.13901887465122	-0.00745308574919209	-0.00551287854843645	-0.0520917952204048	-0.0496120242692389	0.238418070674661	-0.016440646873231	0.0699487344949812	0.15262551361627	-0.0154996919244924	0.0561680512960201	-0.0581209710253566	-0.0146707863997864	0.0990166086072244	-0.0432729991013443	-0.00920596401600903	0.043295566086337	-0.0442475288419731	0.0996296114043318	0.190766030727289	-0.0578729721880812	-0.0175611287803308	-0.0266489238689212	-0.0540531873353833	-0.0525134708961556	-0.0584121369465251	-0.0331452823650252
Stria	-0.0476575703429478	-0.0270487420194215	-0.0544368782991544	0.0129806553952826	-0.0326829916760451	-0.0459881631220458	0.16222665688733	-0.0192548007625059	-0.0484264059441169	0.0247773981233129	0.117767161195097	0.00719143664317331	-0.0651140281062632	0.0542436921006873	-0.0143026033136504	-0.0647354397978231	-0.0224999491694226	0.0538615014655483	0.469065193366409	-0.0321127893496143	-0.0369924634916326	-0.020827224868504	-0.0541934795061733	-0.0524992196060023	0.00644760500893595	0.073049174622647	0.00101668493946369	-0.0496730478044877	0.0612496764494088	-0.051158457677417	-0.000498658550337655	0.316739716760783	0.00692274681916653	-0.0163152091709873	0.0618121096068963	0.000196254848279954	-0.0428483161870149	-0.0124698031245092	0.06515495837138	0.0741337317280854	0.0625159816023348	0.047036939900684	-0.00981970702438267	-0.0650129544041827	-0.015634782936143
SupportingCells	0.113134374865583	-0.0524540688575598	0.094534860848984	-0.0378232704698184	0.029314732219494	0.0782373836851819	-0.0268821245580056	0.0723477889869559	-0.0948541789187945	-0.021162089532235	0.104783422635179	-0.0147556800719733	-0.00240112479227404	0.092510317825763	0.0550409628601927	0.244395908974212	0.026817620238025	0.0752247482100589	-0.0433601236299516	0.0223571514560254	0.0100359636203399	-0.0414314236429449	-0.0200745613990359	-0.104053277521245	0.013401735585845	0.043851711209921	-0.0260825573595602	-0.0260145454097578	0.0606170622224337	0.293284575275269	0.0746772681860828	-0.0306032000852403	-0.0657459194878198	0.0152375616587226	0.000452108778085449	-0.0686311515435671	-0.0858770907671878	-0.026678683898661	0.048636817303611	-0.073298498263671	0.481791649380603	0.149199903715935	0.10156476892359	0.135655660906232	-0.0677390105378024
