## Supplemental Table 5 for "Cochlear organoids reveal epigenetic and transcriptional programs of postnatal hair cell differentiation from supporting cells"

	cluster
Ccer2	7
Pvalb	7
S100a13	7
Cib2	7
Kcnmb2	7
Gpx2	7
Calm1	7
Gm2694	7
Evl	7
Serpine3	7
Atoh1	7
Acbd7	7
Lhfpl5	7
Gm13373	7
Calb2	7
Calml4	7
Anxa4	7
Gm14635	7
Lmo1	7
Pcp4	7
Eef1a2	7
Hes6	7
Pou4f3	7
Hebp2	7
Espn	7
Slc52a3	7
Cdkl4	7
Fabp5	7
Ckb	7
Gm42637	7
Gadd45g	7
Lum	7
Rogdi	7
B9d2	7
Dlk2	7
Smpx	7
Tesc	7
Myo6	7
Mfng	7
Calm2	7
Parp1	7
Rbp1	7
Gng3	7
Prss50	7
Cartpt	7
Tmem41a	7
1500015O10Rik	7
S100a11	7
Dcn	7
Dctn3	7
Gtpbp2	7
Hes1	7
Psph	7
S100a1	7
Cdkn2d	7
S100a10	7
Cnih2	7
Cthrc1	7
Pcp4l1	7
Cd164l2	7
Insc	7
Stmn3	7
Lgals1	7
Clec18a	7
Tmem255b	7
Ndrg3	7
Id2	7
Mlf1	7
Ctsf	7
Acss2	7
Tjap1	7
Sparc	7
Scn1b	7
Mthfd2	7
Dll3	7
Mogat1	7
Spp1	7
Grxcr2	7
Ccp110	7
Hs3st6	7
Rcn1	7
Tnc	7
Chga	7
Ftl1	7
Syt13	7
Mrps6	7
Tmem173	7
Epyc	7
Lrrc73	7
H1f0	7
Rbm24	7
Mest	7
Cxcl14	7
Bex2	7
Ldha	7
Gal	7
Cryab	7
Rnf182	7
Cyr61	7
Triobp	7
Mcm6	7
Gt(ROSA)26Sor	7
Serinc3	7
Socs2	7
Rab15	7
Gfi1	7
Serf1	7
Mgst3	7
Rundc3a	7
Mob3b	7
Gde1	7
Krt18	7
Ormdl3	7
Wfdc2	7
Tmem184a	7
Calb1	7
Pth1r	7
Aldh1a3	7
Nme5	7
Rab3ip	7
Arl6ip1	7
Calm3	7
Tpm1	7
Lmo4	7
Psat1	7
Phlda1	7
Cpe	7
Barhl1	7
Cldn14	7
Pkig	7
Cfl1	7
Ankrd24	7
Klkb1	7
Fgf8	7
Twf2	7
Pfn1	7
Gsta4	7
Prrc2c	7
A730017C20Rik	7
Il33	7
Ccnd1	7
Rgs2	7
Lmod1	7
Adgrl3	7
Scg5	7
Cdkn1c	7
Dusp6	7
Mkrn2os	7
Hsd17b7	7
Plod2	7
Lect1	7
Lmo7	7
Vgll4	7
Hacd3	7
Hpcal1	7
Grp	7
Atp1b1	7
Nefm	7
Dtna	7
Rasd2	7
Prss56	7
Ripply3	7
Cldn7	7
Dfnb59	7
Wif1	7
Mfap2	7
Mreg	7
Tomt	7
Hmgb2	7
Ptn	7
Dtd1	7
Brip1	7
Cdh4	7
Nsg1	7
Mycl	7
Hmgn1	7
Basp1	7
Morn5	7
Hint1	7
Tubb4b	7
Lce6a	7
Ddit3	7
Lrrc48	7
Cygb	7
Nefl	7
Casz1	7
Tcf4	7
Ier3	7
Tomm34	7
Ppfibp2	7
Pak3	7
Bdnf	7
Tmsb10	7
Lhx3	7
Rhob	7
Id1	7
Junb	7
Fos	7
Mctp1	7
Anxa2	7
BC030867	7
Camk2b	7
Atg3	7
Usp46	7
Irx2	7
Pifo	7
Actn4	7
Cldn8	7
Eps8l2	7
Nnat	7
Gm13782	7
Lypd6	7
Dkk2	7
Otof	7
Prelid2	7
Miat	7
Cks1b	7
Egr1	7
Fam107a	7
Dlx2	7
Rtn1	7
Mdk	7
Foxj1	7
Gas1	7
Hspb1	7
Bambi	7
Glul	7
Mfsd2a	7
Pthlh	7
Tgfb2	7
Cfap52	7
Defb25	7
Mtap	7
Fscn1	7
Rnase4	7
Tnfrsf19	7
Grxcr1	7
Sox9	7
Pdlim1	7
Sbspon	7
Mt2	7
Igfbp4	7
Slc16a3	7
Emid1	7
Cldn4	7
Cep41	7
Ifitm3	7
Cpa6	8
Igfbpl1	8
Smc2	8
Wif11	8
Gmnn	8
Tagln2	8
Qpct	8
Mt21	8
Spry1	8
St6galnac2	8
Pdlim11	8
Orc6	8
Mtap1	8
Syce2	8
Ndufa4l2	8
Itm2a	8
Klkb11	8
Lypd61	8
Ctsh	8
Dpp6	8
Bambi1	8
Tpm2	8
Inhba	8
Adgrg2	8
Prelid21	8
Emid11	8
Hmgb21	8
Slc29a1	8
Pantr1	8
Aire	8
Dlx21	8
Nde1	8
Tmem100	8
Rhov	8
1700001C02Rik	8
Cox6b2	8
Ifitm31	8
Rnase41	8
Cox7a1	8
Cox4i2	8
Akr1b8	8
Ppic	8
Bcas1	8
Dut	8
Serpine2	8
Lgr5	8
Cks1b1	8
Ntrk2	8
Slk	8
Crabp2	8
S100b	8
Rmdn2	8
Nmral1	8
Gm137821	8
Ltbp1	8
Klf13	8
Fscn2	8
Txnip	8
Gadd45g1	8
Prss23	8
Ddx39	8
Ccdc33	8
Prss561	8
Fam181b	8
Mfap21	8
Per3	8
Slc25a25	8
Mgarp	8
Ephx1	8
Ptprz1	8
Snap91	8
Crim1	8
Gpc6	8
Tmtc4	8
Erich3	8
Sp5	8
Loxhd1	8
Dlg1	8
Ccdc65	8
Tanc2	8
Kif1b	8
Tmem117	8
Kmt2c	8
Aak1	8
Dnaja4	8
Dtymk	8
Pacrg	8
Il6st	8
Sel1l	8
Skil	8
Cep411	8
1700016K19Rik	8
Ctnnd1	8
Arap2	8
Dnmt3a	8
Pthlh1	8
Slc16a31	8
Lsm2	8
Lrba	8
Pcsk5	8
Ngfr	8
Ccdc81	8
Tmie	8
Dkk21	8
Epm2aip1	8
Kcnh8	8
Cfap77	8
Zyx	8
Mfsd2a1	8
Phlda3	8
Uaca	8
Arid1b	8
Nt5dc3	8
Birc6	8
Bdp1	8
Nnat1	8
Dync1h1	8
Nsdhl	8
Dnah5	8
Cdkn1a	8
Pik3r1	8
Fam110a	8
Tubb4b1	8
Tnrc6a	8
Vsig10	8
Pifo1	8
Casz11	8
Rnf150	8
Dpysl2	8
Vgll41	8
Dynlrb2	8
Fscn11	8
Ralgapa1	8
Sall3	8
Irf2bp2	8
Atxn1	8
Zbtb7a	8
Irx21	8
Homer2	8
Tnrc6b	8
E230025N22Rik	8
Arid1a	8
Pan3	8
Crebbp	8
Hdgf	8
Apoe	8
Epha4	8
Chrna10	8
Nsmce4a	8
Car9	8
Trib1	8
Safb2	8
Bdnf1	8
Tmem41a1	8
Arhgap32	8
Pcdh20	8
Rhob1	8
Wwc1	8
Mprip	8
Ppm1g	8
Msi2	8
Ppfibp21	8
Sox91	8
Tnfrsf191	8
Ldha1	8
2310040G24Rik	8
Bst2	8
Nrxn3	8
Limd2	8
Ubald1	8
Nfic	8
Col11a2	8
Ddit4	8
Hpcal11	8
Cpeb4	8
Meg3	8
Map4k4	8
Anks1b	8
Spry2	8
Zfp385a	8
Pgm2l1	8
Otof1	8
Pum1	8
Dst	8
Cd44	8
Ash1l	8
Aff4	8
Wdr26	8
Elmod1	8
Fstl1	8
Trip12	8
Hey1	8
Rasal2	8
Mt3	8
Psph1	8
Rtn11	8
Baz2b	8
Bhlhe40	8
Ripply31	8
Kmt2a	8
Cfap161	8
Tmem176a	8
Fndc3a	8
Ddi2	8
Aftph	8
Spag9	8
Hspb11	8
Errfi1	8
Paics	8
Kazald1	8
Nfat5	8
Dcn1	8
Fam183b	8
Hmgcr	8
Zcchc11	8
Ankrd241	8
Cdk14	8
Perp	8
S100a131	8
Frmd4b	8
Foxp1	8
Slc39a8	8
Mogat11	8
Sparc1	8
Id21	8
Id11	8
Gls	8
Skp1a	8
Asap1	8
Auts2	8
Ankrd17	8
Bptf	8
Tmem176b	8
Il331	8
Cldn81	8
Hes61	8
Flna	8
Mdk1	8
Kcna10	8
Dfnb591	8
Gas11	8
Hist1h1c	8
Glul1	8
Ppp1r27	8
Ppp1r14b	8
Gm5111	8
Arfgef1	8
Gpx21	8
Shtn1	8
Gsta41	8
Tubb2a	8
Ly6h	8
Cebpb	8
Kif3a	8
Cep290	8
2310030G06Rik	8
Cadm1	8
Cnn2	8
Mid1ip1	8
Gjb2	8
Tekt1	8
Sdpr	8
Wfdc21	8
Ubn2	8
Cst6	8
Ifi27	8
Igfbp41	8
Wtap	8
Atp11a	8
Hspa4l	8
Dtd11	8
Hist3h2a	8
Cfap126	8
Ly6e	8
Pbrm1	8
Bsg	8
Rbm241	8
Id3	8
Dner	8
Clu	8
Ccer21	8
Isl1	8
Pgp	8
Ucp2	8
Atp2a2	8
Tomt1	8
Smim5	8
Lum1	8
Pcm1	8
Hif1a	8
Ccnd11	8
D430042O09Rik	8
Pbx1	8
Atg31	8
Gm266	8
Nme1	8
Ap3b2	8
Hsd17b71	8
mt-Co1	8
Kcnq1ot1	8
Mkrn2os1	8
Tnfrsf12a	8
Prr15	8
S100a101	8
Mcm2	8
Dusp61	8
Calml41	8
Twf21	8
Tubb2b	8
Atp1b11	8
Igfbp2	8
Atoh11	8
H1f01	8
Sltm	8
Calm11	8
Anxa21	8
Mest1	8
Nkd1	8
Gfi11	8
Mt1	8
Gadd45b	8
Aldh1a31	8
Ccnd2	8
Tmem200a	8
1110017D15Rik	8
Lrrc731	8
Hes11	8
Rasd21	8
Xirp2	8
Cst3	8
Rab3ip1	8
Krt8	8
Gm13889	8
Sptbn1	8
Phip	8
Nhp2	8
Calm31	8
Nefm1	8
Htt	8
Trnp1	8
Krt181	8
Pfn11	8
Pvalb1	8
Prkcdbp	8
Anxa41	8
Tmsb101	8
Crym	8
Gpm6b	8
Prrc2a	8
Spp11	8
Gm26917	8
Nos1ap	8
Lgals11	8
Enah	8
Fam171b	8
Epyc1	8
Bnip3	8
Cthrc11	8
Cspg5	8
Ddah1	8
Nefl1	8
Tnrc6c	8
Fam162a	8
Ranbp1	8
Rcn11	8
S100a111	8
Cltc	8
Sfxn1	8
Kdm6b	8
Nfia	8
Plod21	8
Jun	8
Fbxo2	8
Hist1h2bc	8
Tcf41	8
Slc52a31	4
Gm426371	4
Mfng1	4
Eef1a21	4
Parp11	4
Insc1	4
Acbd71	4
Gpx22	4
Evl1	4
S100a132	4
Ccer22	4
Bcas11	4
Mthfd21	4
Cib21	4
Hes62	4
Calb11	4
Ndufa4l21	4
Inhba1	4
St6galnac21	4
Espn1	4
Psph2	4
Cpa61	4
Dcn2	4
Fam181b1	4
Cox4i21	4
Smpx1	4
Lypd62	4
Calml42	4
Gabrg3	4
Tesc1	4
Gal1	4
Ngfr1	4
Mtap2	4
Cd164l21	4
Spry11	4
Tmem1001	4
Id22	4
Gmnn1	4
Cbr3	4
Mt22	4
Mgarp1	4
Ldha2	4
Slc29a11	4
Sparc2	4
Pvalb2	4
Gpc61	4
Nde11	4
Bambi2	4
Lum2	4
Syce21	4
Rbp11	4
Anxa42	4
Ctsh1	4
Fabp51	4
Myo61	4
Tnc1	4
Pdlim12	4
Sp51	4
Mrps61	4
Lgr51	4
Rnase1	4
Qpct1	4
Cxcl141	4
Gm137822	4
BC0308671	4
Smagp	4
Cryab1	4
Tubb4b2	4
Prss231	4
Tagln21	4
Ckb1	4
Cox6b21	4
Ddx391	4
Wif12	4
Rnase42	4
Psat11	4
Emid12	4
Hes12	4
Meg31	4
Bst21	4
Ppic1	4
Pou4f31	4
Cpe1	4
Cdkn2d1	4
Anks1b1	4
Ifitm32	4
Dnah51	4
1700001C02Rik1	4
Nrxn31	4
Wfdc22	4
Serinc31	4
Ripply32	4
Gsta42	4
Ormdl31	4
Calm12	4
Calb21	4
S100a112	4
Nmral11	4
Hebp21	4
Cthrc12	4
Dnajb13	4
H1f02	4
Adgrg21	4
Ccdc651	4
Mlf11	4
Ier31	4
Calm21	4
Dlx22	4
Plppr5	4
Osbpl3	4
Grp1	4
Prelid22	4
Erich31	4
Atoh12	4
Slc16a32	4
Dctn31	4
Per31	4
1500015O10Rik1	4
Otof2	4
Tpm21	4
Cep412	4
Gfi12	4
Lhx31	4
Id31	4
Mgst31	4
Aire1	4
Dynlrb21	4
Ccdc811	4
Fscn12	4
Pacrg1	4
Fos1	4
Grxcr11	4
Lect11	4
Eps8l21	4
Dpp61	4
Tmem255b1	4
Ppm1g1	4
Apba1	4
Epyc2	4
Aldh1a32	4
Camk2b1	4
Hist1h1c1	4
Spry21	4
Lmo11	4
Ccp1101	4
1700016K19Rik1	4
Enpp2	4
Mkrn2os2	4
Cks1b2	4
Fscn21	4
Krt182	4
Rab3ip2	4
Crim11	4
Tmtc41	4
Uhmk1	4
Barhl11	4
Car91	4
Sox92	4
Klf131	4
Loxhd11	4
Slk1	4
Cfap771	4
Pthlh2	4
Tspo	4
Syt14	4
Hmgb22	4
Akap9	4
Miat1	4
Dut1	4
Hspb12	4
Tpm11	4
Map9	4
Cldn141	4
Asxl2	4
Ncoa7	4
Mfsd2a2	4
Pfn12	4
Klkb12	4
Slc25a251	4
Il6st1	4
Bdp11	4
Flrt3	4
Hist3h2a1	4
Rgs21	4
Tmem1171	4
Mdk2	4
Clasp1	4
Tmie1	4
mt-Co11	4
Cygb1	4
Pcsk51	4
Lgals12	4
Rbfox2	4
Arl6ip11	4
Uaca1	4
Arhgap321	4
Cyr611	4
Grxcr21	4
Col11a21	4
Agap1	4
Pcp41	4
Gm2661	4
Cfap1611	4
Pgm2l11	4
Brip11	4
Hacd31	4
Clec18a1	4
Arid1b1	4
Nfic1	4
Hs3st61	4
Rasd22	4
Rdh10	4
Tnfrsf192	4
Aak11	4
Nefm2	4
Dkk22	4
Bicd1	4
Sh3pxd2a	4
Atxn11	4
Nasp	4
Bex21	4
2310040G24Rik1	4
Elmod11	4
Basp11	4
Fstl11	4
Paics1	4
Rnf1501	4
Cfl11	4
Cspg51	4
Cdkl41	4
Cpeb41	4
Tanc21	4
Spp12	4
Pbx11	4
Slc12a2	4
Skp1a1	4
Rasal21	4
Tnrc6b1	4
Igfbp21	4
Phlda11	4
Birc61	4
Serf11	4
Aftph1	4
Mfap22	4
Pifo2	4
Prss562	4
Spag91	4
Ifi271	4
S100a102	4
Irf2bp21	4
Pan31	4
Dnaja41	4
Dpysl21	4
Enah1	4
Chrna101	4
Tubb2b1	4
Stmn31	4
Tubb2a1	4
Lhfpl51	4
Prkcdbp1	4
Irx22	4
Tmsb102	4
Zbtb7a1	4
Egr11	4
Tmem200a1	4
Dync1h11	4
Dtna1	4
Igfbp42	4
Chd2	4
Homer21	4
Mob3b1	4
Casz12	4
Lrrc732	4
Nefl2	4
Rtn12	4
Kcna101	4
Lmo71	4
Lrba1	4
Nfat51	4
Ppp1r271	4
Fam183b1	4
E230025N22Rik1	4
Kmt2c1	4
Dst1	4
Ndrg31	4
Gpm6b1	4
Nme51	4
Rhob2	4
Limd21	4
Sparcl1	4
Bdnf2	4
Rmdn21	4
Cltc1	4
Rogdi1	4
Tcf42	4
Trip121	4
Zfp385a1	4
Mest2	4
Cldn41	4
1110017D15Rik1	4
Hint11	4
Plod22	4
Cdk141	4
Scg51	4
Glul2	4
Ppfibp22	4
2310030G06Rik1	4
Ptn1	4
Dner1	4
Cst31	4
Gas12	4
Fgf81	4
Cdh41	4
Hmgn11	4
Tekt11	4
Junb1	4
D430042O09Rik1	4
Vgll42	4
Lrrc481	4
Arfgef11	4
Tnfrsf12a1	4
Wwc11	4
Nkd11	4
Jmjd1c	4
Gm51111	4
Isl11	4
Fam171b1	4
Lmo41	4
Cfap1261	4
Ash1l1	4
Wdr261	4
Slc39a81	4
Cldn82	4
Pak31	4
Pcdh201	4
Cnih21	4
Gadd45b1	4
Triobp1	4
Foxj11	4
Usp461	4
Gtf2i	4
Rbm242	4
Tmbim1	4
Fam162a1	4
Id12	4
Pcm11	4
Gls1	4
Rundc3a1	4
Htt1	4
Fndc3a1	4
Bnip31	4
Twf22	4
Tjap11	4
Tnrc6c1	4
Gt(ROSA)26Sor1	4
Tomm341	4
Syne2	4
Igfbp5	4
Ctsf1	4
A730017C20Rik1	4
Mt31	4
Sdpr1	4
Hist1h2bc1	4
Tmem41a2	4
Mogat12	4
Mt11	4
Nfia1	4
Etnk1	4
H2-K1	4
Bcl2	4
Dusp62	4
Sptbn11	4
Cdk5rap2	4
Pth1r1	4
Cadm11	4
