## Supplemental Table 8 for "Cochlear organoids reveal epigenetic and transcriptional programs of postnatal hair cell differentiation from supporting cells"

Gene	Group
Ngfr	1
Tcf7	1
Uhrf1	1
Ube2c	1
Snd1	1
Dbf4	1
Mcm2	1
Prkar2b	1
Bcl2l12	1
Cacnb3	1
Fkbp11	1
Etv1	1
Mapk13	1
Cd44	1
Asf1b	1
Prss16	1
Crip1	1
Fbln1	1
Cdc20	1
Cdt1	1
Gmnn	1
Syngr3	1
Stx1a	1
Phox2a	1
Nav1	1
Bcas1	1
Rnd3	1
Birc5	1
Etv4	1
Scrn1	1
Trip10	1
Fbxo5	1
Hey2	1
Dcn	1
Cdk1	1
Tmpo	1
Moxd1	1
Kremen1	1
Ascc2	1
Pttg1	1
Pold2	1
Elac2	1
Id2	1
Rrm2	1
Cygb	1
Mxra7	1
Top2a	1
Rtn1	1
Vrk1	1
Meg3	1
Tnfaip2	1
Susd3	1
Nkd2	1
Vcan	1
Dhfr	1
Dnajc9	1
Rnase4	1
Sh3bp5	1
Cryl1	1
Bora	1
Ripk3	1
Enpp2	1
Slc38a4	1
Ppp1r1a	1
Hes1	1
Fstl1	1
Rfc4	1
Ripply3	1
Chaf1b	1
Cbr3	1
Racgap1	1
Acy1	1
Cdca3	1
Acat2	1
Slc29a1	1
Eif2ak2	1
Spry4	1
Impa2	1
Ppic	1
Fen1	1
Pip5k1b	1
Rcor2	1
Hells	1
Cdk2	1
Prim1	1
Prps2	1
Tyms	1
Snca	1
Serpine2	1
Mcm6	1
Ube2t	1
Lypd6b	1
Egfl7	1
Cybrd1	1
Itga6	1
Dut	1
Jag1	1
Knstrn	1
Rbm38	1
Car2	1
4930579G24Rik	1
Ddx20	1
Cks1b	1
Acp6	1
Smc2	1
Pdpn	1
Echdc2	1
Mfsd2a	1
Tmem54	1
Cdca8	1
Dck	1
Aldh2	1
Acads	1
Ezh2	1
Mcm7	1
Akr1b8	1
Mad2l1	1
Dkk3	1
Crym	1
Tmem159	1
Chst15	1
Rrm1	1
Itm2a	1
Adgrg2	1
Dctd	1
Casp3	1
Cdh11	1
Mt3	1
Gins2	1
Cyb5b	1
Cryab	1
Cadm1	1
Ccnb2	1
Htr3a	1
Rbpms2	1
Rangrf	1
Nup93	1
Afap1l1	1
Rtp4	1
Reep4	1
Smyd5	1
Rfc3	1
Emid1	1
Trim59	1
Smc4	1
Colgalt1	1
Trim13	1
Igfbpl1	1
Misp	1
Aaas	1
Arhgap10	1
Mycn	1
Tmem97	1
Dtl	1
Scarb1	1
Igsf9	1
Fkbp14	1
Hspb2	1
BC028528	1
Zfp503	1
Gipc2	1
Dse	1
Hey1	1
Cep78	1
Mcm3	1
Dlx1	1
Isl1	1
Cpa6	1
Id1	1
Lgr6	1
Gng2	1
1700048O20Rik	1
Lacc1	1
Tst	1
Gjb2	1
Spin2c	1
Bdh1	1
Bst2	1
Pthlh	1
Ntf3	1
Rasl11b	1
2610318N02Rik	1
Tcf19	1
Fam181b	1
Cox6b2	1
Adamts19	1
Lipg	1
Skp2	1
Vsnl1	1
Gabrg3	1
Lig1	1
Dhcr7	1
Ntm	1
Arrb2	1
Pantr1	1
Mfap2	1
Cd302	1
Cdh3	1
Lmnb2	1
Btbd3	1
Tnfaip8	1
Nmral1	1
Lgals1	1
Trp53i11	1
Psrc1	1
Tmem100	1
Ssbp4	1
Ccnd1	1
Nt5dc2	1
H2-Ab1	1
Spc24	1
Cenpw	1
Sp5	1
Ass1	1
Nrarp	1
Ifi27l2a	1
Haus3	1
1500009L16Rik	1
Lsm5	1
Snhg18	1
Lockd	1
Pih1d2	2
Tom1l2	2
Zfp385a	2
Irx2	2
Ltbp1	2
Dyrk1b	2
Ccdc65	2
Rundc3a	2
Runx1t1	2
P4htm	2
Cabp7	2
Epn3	2
Pifo	2
Cfap161	2
Ubxn11	2
Tjap1	2
Plekho1	2
Cacna1d	2
Syt14	2
Ptgis	2
Dusp14	2
Abca5	2
Atp6ap1	2
Atp6v0a1	2
Syne4	2
Popdc3	2
Slc17a8	2
Rhobtb1	2
Efcab10	2
Tekt1	2
Lrrc46	2
Ap4s1	2
Rdh12	2
Evl	2
Amph	2
Cap2	2
Cxcl14	2
Hcn1	2
Plpp1	2
Ldb3	2
Atp8a2	2
Nefm	2
Nefl	2
Ctnnd2	2
Skor1	2
Rai14	2
Dnah5	2
Slc7a4	2
Spag6l	2
Maats1	2
Dgkg	2
Twf2	2
Tnfrsf21	2
Crim1	2
Epb41l4a	2
Myot	2
Pcsk5	2
Tmc1	2
Cst6	2
Cabp2	2
Apba1	2
Ppp1r27	2
Ubtd1	2
Parp6	2
Fscn2	2
Eps8l2	2
Rbfox3	2
Cpeb1	2
Hspa4l	2
Gdap1	2
St8sia2	2
Slco3a1	2
Homer2	2
Ica1l	2
Syt2	2
Efcab2	2
Cfap45	2
Lpgat1	2
Acbd7	2
Cfap126	2
Meig1	2
Fam107b	2
Enkur	2
1700007K13Rik	2
Gsn	2
Stom	2
Morn5	2
Xirp2	2
Spef1	2
Acss2	2
Dnajc5b	2
Ccdc39	2
Nceh1	2
Kcnab1	2
Veph1	2
Cfap206	2
1110017D15Rik	2
Tctex1d1	2
Ccdc30	2
Meaf6	2
Cd164l2	2
Espn	2
Casz1	2
Pcdh7	2
1700001C02Rik	2
Gfi1	2
Spp1	2
Cdkl2	2
Wdr66	2
Actl6b	2
Agfg2	2
Gabarapl1	2
Ttll3	2
Atp2b2	2
Rtn2	2
Kctd15	2
Dnajb13	2
Myo7a	2
Rab39b	2
Pak3	2
Atp11a	2
Ap3m2	2
Galnt7	2
Fez1	2
Scg3	2
Cln6	2
Calml4	2
Dnaja4	2
2300009A05Rik	2
Kif9	2
Pth1r	2
Ttc21a	2
Loxhd1	2
1700028P14Rik	2
Tmprss7	2
Plppr5	2
Atp6v0b	2
Myo6	2
Nrxn2	2
Trim36	2
Scx	2
Hsdl1	2
Dynlrb2	2
Rasd2	2
Dnaic2	2
Wdr78	2
Ano4	2
Iqcg	2
Ptprq	2
Nme5	2
Tbcc	2
Calm2	2
Ttll7	2
Dner	2
Cyb561d2	2
Pacrg	2
Ccdc33	2
Sh2d4b	2
Cpe	2
Arap2	2
Rbm24	2
Ormdl3	2
Ift172	2
Saxo2	2
Cep85l	2
Dock10	2
Tm6sf1	2
Ptpn3	2
Ephx1	2
Ccdc68	2
Cdk5rap2	2
Mreg	2
Tcta	2
Wfs1	2
Hs3st6	2
Ccdc151	2
Capsl	2
Mrps6	2
Srrm3	2
Ccdc40	2
Ccdc114	2
Akap9	2
Cfap69	2
Madd	2
Otud3	2
Smpx	2
Ccdc74a	2
Gpr155	2
Elmod1	2
Myo3b	2
Tmcc2	2
S100a13	2
Osbpl6	2
Myo15	2
Gpx2	2
Kcna10	2
Lhfpl4	2
Wdr63	2
Mdga1	2
0610009L18Rik	2
Kcns3	2
Clrn1	2
Mgat5b	2
Rell2	2
S100a1	2
Liph	2
Plppr4	2
2010007H06Rik	2
E230025N22Rik	2
D630023F18Rik	2
Zfp474	2
Ust	2
Rnf150	2
Palm3	2
Eno4	2
Mlf1	2
Smim5	2
Bdnf	2
Elfn1	2
Fam183b	2
Tmem200a	2
Espnl	2
Tmie	2
Cfap46	2
Kcnb1	2
Ftl1	2
A730017C20Rik	2
Creg2	2
Ttc24	2
Olfml1	2
Msrb3	2
Plekhm3	2
Ncald	2
Klf13	2
Gm5111	2
Dnah6	2
Fank1	2
Chmp3	2
Ptprt	2
Tanc2	2
1700016K19Rik	2
Lrtm2	2
Ntrk2	2
Unc80	2
Dnah9	2
Ccdc189	2
AB124611	2
Bbof1	2
Tmem178b	2
Kcp	2
Hydin	2
Kif27	2
Irak2	2
Acyp2	2
Armc4	2
Otof	2
Ap3b2	2
AI413582	2
Ica1	2
Hacd1	2
Srrm4	2
Cnnm2	2
Rab3ip	2
Paqr9	2
Tmem42	2
Chrna10	2
Mkrn2os	2
Ddrgk1	2
Ptprz1	2
Rasal2	2
Lrrc73	2
Armc2	2
2410004P03Rik	2
Mansc4	2
Spef2	2
Drc1	2
D730003I15Rik	2
Grxcr2	2
Kncn	2
Iqck	2
Cib3	2
Defb25	2
Ano3	2
Fibin	2
Dfnb59	2
Erich3	2
Tomt	2
Hist3h2a	2
Cfap77	2
Gm13830	2
Lce6a	2
Plcxd2	2
Slc5a3	2
Phtf1os	2
Lrrc10b	2
A930033H14Rik	2
Tcerg1l	2
Sco2	2
Neat1	2
Ccdc85b	2
Edaradd	2
Cdkn2d	2
2810029C07Rik	2
D230017M19Rik	2
2700046G09Rik	2
6530403H02Rik	2
Gm7467	2
Gm1113	2
1500015A07Rik	2
2900093K20Rik	2
2010320M18Rik	2
2310040G24Rik	2
Gm43672	2
Gm42722	2
Pvalb	3
Gadd45g	3
Smoc2	3
Tmem178	3
Grp	3
Fosl1	3
Fgf8	3
Lmx1a	3
Barhl1	3
Stmn3	3
Tm4sf1	3
Errfi1	3
Anxa4	3
Mmp2	3
Barx2	3
Thsd4	3
Tpm1	3
Srxn1	3
Dusp5	3
Otoa	3
Lmo1	3
Tmem184a	3
Cdkn1c	3
Foxq1	3
Lonrf1	3
Synpo	3
1190005I06Rik	3
Cited1	3
1810011O10Rik	3
Chadl	3
Grxcr1	3
Atoh1	3
Ccer2	3
