## Supplemental Table 9 for "Cochlear organoids reveal epigenetic and transcriptional programs of postnatal hair cell differentiation from supporting cells"

### Sheet: Group1GOTerms
	ID	Description	GeneRatio	BgRatio	pvalue	p.adjust	qvalue	geneID	Count
GO:0007018	GO:0007018	microtubule-based movement	27/295	261/23239	5.46e-17	1.01e-13	9.57e-14	105833/21689/18040/18039/110082/51938/64933/235180/16578/74052/75465/432611/242584/75533/77609/207607/211535/228355/242253/330355/237806/244653/75050/74934/11775/320277/381738	27
GO:0003341	GO:0003341	cilium movement	16/295	64/23239	8.55e-17	1.01e-13	9.57e-14	105833/21689/110082/51938/432611/242584/75533/77609/207607/211535/330355/244653/75050/74934/320277/381738	16
GO:0007605	GO:0007605	sensory perception of sound	25/295	261/23239	4.96e-15	3.89e-12	3.7e-12	12289/216227/13409/29866/98845/26557/66540/56226/11941/17921/240411/17920/237523/22393/329421/17910/229320/227357/20776/83762/68955/504186/332309/791260/12581	25
GO:0050954	GO:0050954	sensory perception of mechanical stimulus	25/295	291/23239	6.08e-14	3.16e-11	3.01e-11	12289/216227/13409/29866/98845/26557/66540/56226/11941/17921/240411/17920/237523/22393/329421/17910/229320/227357/20776/83762/68955/504186/332309/791260/12581	25
GO:0035082	GO:0035082	axoneme assembly	14/295	65/23239	7.08e-14	3.16e-11	3.01e-11	105833/110082/50525/51938/69387/432611/69707/77609/207607/211535/244653/74934/320277/381738	14
GO:0001578	GO:0001578	microtubule bundle formation	16/295	96/23239	8.05e-14	3.16e-11	3.01e-11	105833/110082/50525/51938/69387/28105/432611/69707/214444/77609/207607/211535/244653/74934/320277/381738	16
GO:0044782	GO:0044782	cilium organization	25/295	323/23239	6.4e-13	2.15e-10	2.05e-10	105833/21689/69297/110082/50525/75472/227753/51938/101100/69387/74052/432611/69707/75533/67661/77609/207607/211535/226265/244653/75050/74934/216363/320277/381738	25
GO:0120031	GO:0120031	plasma membrane bounded cell projection assembly	29/295	489/23239	6.76e-12	1.99e-09	1.89e-09	105833/21689/69297/14026/110082/50525/23999/98845/227753/51938/56226/101100/69387/75769/432611/69707/75533/67661/77609/207607/211535/329421/229320/244653/75050/74934/216363/320277/381738	29
GO:0060271	GO:0060271	cilium assembly	22/295	297/23239	3.84e-11	1e-08	9.56e-09	105833/21689/69297/110082/50525/227753/51938/101100/69387/432611/69707/75533/67661/77609/207607/211535/244653/75050/74934/216363/320277/381738	22
GO:0070286	GO:0070286	axonemal dynein complex assembly	9/295	30/23239	8.58e-11	2.02e-08	1.92e-08	105833/110082/51938/432611/77609/207607/211535/74934/381738	9
GO:0048839	GO:0048839	inner ear development	16/295	206/23239	9.63e-09	2.06e-06	1.96e-06	57266/50769/13409/14581/11941/17921/17920/237523/329421/17910/229320/229791/12064/20776/504186/791260	16
GO:0042490	GO:0042490	mechanoreceptor differentiation	11/295	85/23239	1.06e-08	2.08e-06	1.98e-06	13409/14581/11941/17921/17920/237523/329421/229320/12064/18212/791260	11
GO:0035315	GO:0035315	hair cell differentiation	9/295	54/23239	2.44e-08	4.42e-06	4.21e-06	13409/14581/11941/17921/17920/237523/329421/229320/791260	9
GO:0043583	GO:0043583	ear development	16/295	237/23239	6.91e-08	1.16e-05	1.11e-05	57266/50769/13409/14581/11941/17921/17920/237523/329421/17910/229320/229791/12064/20776/504186/791260	16
GO:0042491	GO:0042491	inner ear auditory receptor cell differentiation	8/295	49/23239	1.76e-07	2.76e-05	2.63e-05	13409/14581/11941/17921/17920/329421/229320/791260	8
GO:0042472	GO:0042472	inner ear morphogenesis	11/295	112/23239	1.93e-07	2.84e-05	2.7e-05	50769/14581/11941/17921/17920/237523/329421/17910/229320/20776/504186	11
GO:0060113	GO:0060113	inner ear receptor cell differentiation	9/295	79/23239	7.17e-07	9.92e-05	9.44e-05	13409/14581/11941/17921/17920/237523/329421/229320/791260	9
GO:0003352	GO:0003352	regulation of cilium movement	5/295	15/23239	8.62e-07	0.00011271	0.000107297	105833/51938/207607/74934/381738	5
GO:0042471	GO:0042471	ear morphogenesis	11/295	134/23239	1.18e-06	0.00013935	0.000132658	50769/14581/11941/17921/17920/237523/329421/17910/229320/20776/504186	11
GO:0060117	GO:0060117	auditory receptor cell development	6/295	28/23239	1.18e-06	0.00013935	0.000132658	13409/11941/17921/329421/229320/791260	6
GO:0090596	GO:0090596	sensory organ morphogenesis	16/295	296/23239	1.38e-06	0.00015429	0.00014688	15165/50769/238021/69743/14581/11941/17921/17920/237523/329421/17910/229320/12064/20776/18212/504186	16
GO:0060632	GO:0060632	regulation of microtubule-based movement	6/295	29/23239	1.48e-06	0.000158034	0.000150444	105833/51938/235180/207607/74934/381738	6
GO:0036158	GO:0036158	outer dynein arm assembly	5/295	17/23239	1.74e-06	0.000178011	0.000169462	110082/432611/77609/211535/74934	5
GO:0021591	GO:0021591	ventricular system development	6/295	33/23239	3.3e-06	0.000323658	0.000308115	110082/50525/75533/244653/75050/74934	6
GO:0007368	GO:0007368	determination of left/right symmetry	10/295	123/23239	3.96e-06	0.000372549	0.000354658	110082/18552/69327/51938/432611/67661/77609/207607/74934/381738	10
GO:0060563	GO:0060563	neuroepithelial cell differentiation	8/295	74/23239	4.47e-06	0.000404742	0.000385305	13409/14581/11941/17921/17920/329421/229320/791260	8
GO:0030317	GO:0030317	flagellated sperm motility	9/295	103/23239	6.7e-06	0.000583886	0.000555846	21689/110082/50525/51938/69707/207607/207686/226265/320277	9
GO:0003351	GO:0003351	epithelial cilium movement	5/295	22/23239	7.03e-06	0.000584235	0.000556178	51938/75533/207607/75050/320277	5
GO:0097722	GO:0097722	sperm motility	9/295	104/23239	7.25e-06	0.000584235	0.000556178	21689/110082/50525/51938/69707/207607/207686/226265/320277	9
GO:0009855	GO:0009855	determination of bilateral symmetry	10/295	132/23239	7.45e-06	0.000584235	0.000556178	110082/18552/69327/51938/432611/67661/77609/207607/74934/381738	10
GO:0009799	GO:0009799	specification of symmetry	10/295	133/23239	7.97e-06	0.000604591	0.000575556	110082/18552/69327/51938/432611/67661/77609/207607/74934/381738	10
GO:0060119	GO:0060119	inner ear receptor cell development	7/295	58/23239	8.55e-06	0.000628555	0.000598369	13409/11941/17921/237523/329421/229320/791260	7
GO:0001539	GO:0001539	cilium or flagellum-dependent cell motility	5/295	30/23239	3.5e-05	0.00242233	0.002306	105833/21689/70997/51938/381738	5
GO:0060285	GO:0060285	cilium-dependent cell motility	5/295	30/23239	3.5e-05	0.00242233	0.002306	105833/21689/70997/51938/381738	5
GO:0048562	GO:0048562	embryonic organ morphogenesis	14/295	315/23239	5.55e-05	0.00373224	0.00355301	50769/51938/14581/11941/17921/17920/237523/67661/207607/329421/17910/229320/20776/504186	14
GO:0050910	GO:0050910	detection of mechanical stimulus involved in sensory perception of sound	4/295	18/23239	6.77e-05	0.00430263	0.004096	13409/11941/237523/504186	4
GO:0060088	GO:0060088	auditory receptor cell stereocilium organization	4/295	18/23239	6.77e-05	0.00430263	0.004096	11941/17921/329421/229320	4
GO:0002093	GO:0002093	auditory receptor cell morphogenesis	4/295	22/23239	0.000155389	0.00962185	0.00915977	11941/17921/329421/229320	4
GO:0060052	GO:0060052	neurofilament cytoskeleton organization	3/295	10/23239	0.00022745	0.0137228	0.0130638	50769/18040/18039	3
GO:0031346	GO:0031346	positive regulation of cell projection organization	16/295	454/23239	0.000249429	0.0146727	0.0139681	50769/18039/23999/67287/98845/12877/20980/56226/18481/235180/75769/329421/229320/12064/18212/19283	16
GO:0008089	GO:0008089	anterograde axonal transport	5/295	45/23239	0.00025688	0.0146772	0.0139724	18039/64933/235180/228355/11775	5
GO:0008544	GO:0008544	epidermis development	13/295	322/23239	0.000261982	0.0146772	0.0139724	13409/73720/14581/11941/17921/17920/237523/67661/381269/329421/229320/791260/171211	13
GO:0008088	GO:0008088	axo-dendritic transport	6/295	71/23239	0.000285109	0.0156014	0.0148522	18040/18039/64933/235180/228355/11775	6
GO:0002066	GO:0002066	columnar/cuboidal epithelial cell development	6/295	72/23239	0.000307755	0.0161995	0.0154216	13409/11941/17921/329421/229320/791260	6
GO:0003356	GO:0003356	regulation of cilium beat frequency	3/295	11/23239	0.000309808	0.0161995	0.0154216	51938/207607/74934	3
GO:0009612	GO:0009612	response to mechanical stimulus	9/295	173/23239	0.000382273	0.0195541	0.018615	50769/13409/14581/11941/18190/20289/237523/504186/228432	9
GO:0007601	GO:0007601	visual perception	8/295	141/23239	0.000452029	0.0226303	0.0215435	77974/50769/29866/17921/76524/22393/329421/229320	8
GO:0002065	GO:0002065	columnar/cuboidal epithelial cell differentiation	8/295	142/23239	0.000473839	0.023228	0.0221125	13409/14581/11941/17921/17920/329421/229320/791260	8
GO:0050953	GO:0050953	sensory perception of light stimulus	8/295	145/23239	0.000544443	0.0261424	0.024887	77974/50769/29866/17921/76524/22393/329421/229320	8
GO:0098930	GO:0098930	axonal transport	5/295	53/23239	0.000555512	0.0261424	0.024887	18039/64933/235180/228355/11775	5
GO:0120032	GO:0120032	regulation of plasma membrane bounded cell projection assembly	9/295	183/23239	0.000574776	0.0265186	0.0252451	14026/23999/98845/56226/75769/77609/329421/229320/216363	9
GO:0060491	GO:0060491	regulation of cell projection assembly	9/295	185/23239	0.00062147	0.0281215	0.026771	14026/23999/98845/56226/75769/77609/329421/229320/216363	9
GO:0032536	GO:0032536	regulation of cell projection size	3/295	14/23239	0.000664416	0.0294976	0.028081	18040/18039/23999	3
GO:0032886	GO:0032886	regulation of microtubule-based process	10/295	228/23239	0.000705501	0.0307416	0.0292652	105833/70997/51938/235180/28105/214444/207607/66700/74934/381738	10
GO:0050982	GO:0050982	detection of mechanical stimulus	5/295	58/23239	0.000842444	0.0360413	0.0343105	13409/11941/237523/504186/228432	5
GO:0014047	GO:0014047	glutamate secretion	4/295	34/23239	0.000874001	0.0367237	0.0349601	319924/17920/12064/18212	4
GO:0050808	GO:0050808	synapse organization	14/295	424/23239	0.00112675	0.0463189	0.0440945	18039/18163/11941/67790/18481/17920/18190/210293/269788/74762/12064/243312/211187/18212	14
GO:0015800	GO:0015800	acidic amino acid transport	5/295	62/23239	0.00114173	0.0463189	0.0440945	216227/319924/17920/12064/18212	5
GO:0007288	GO:0007288	sperm axoneme assembly	3/295	17/23239	0.0012067	0.0481249	0.0458138	50525/69707/320277	3

### Sheet: Group2GOTerms
	ID	Description	GeneRatio	BgRatio	pvalue	p.adjust	qvalue	geneID	Count
GO:0007018	GO:0007018	microtubule-based movement	27/295	261/23239	5.45859e-17	1.00577e-13	9.57474e-14	105833/21689/18040/18039/110082/51938/64933/235180/16578/74052/75465/432611/242584/75533/77609/207607/211535/228355/242253/330355/237806/244653/75050/74934/11775/320277/381738	27
GO:0003341	GO:0003341	cilium movement	16/295	64/23239	8.54887e-17	1.00577e-13	9.57474e-14	105833/21689/110082/51938/432611/242584/75533/77609/207607/211535/330355/244653/75050/74934/320277/381738	16
GO:0007605	GO:0007605	sensory perception of sound	25/295	261/23239	4.95655e-15	3.88759e-12	3.70089e-12	12289/216227/13409/29866/98845/26557/66540/56226/11941/17921/240411/17920/237523/22393/329421/17910/229320/227357/20776/83762/68955/504186/332309/791260/12581	25
GO:0050954	GO:0050954	sensory perception of mechanical stimulus	25/295	291/23239	6.07937e-14	3.15853e-11	3.00685e-11	12289/216227/13409/29866/98845/26557/66540/56226/11941/17921/240411/17920/237523/22393/329421/17910/229320/227357/20776/83762/68955/504186/332309/791260/12581	25
GO:0035082	GO:0035082	axoneme assembly	14/295	65/23239	7.07811e-14	3.15853e-11	3.00685e-11	105833/110082/50525/51938/69387/432611/69707/77609/207607/211535/244653/74934/320277/381738	14
GO:0001578	GO:0001578	microtubule bundle formation	16/295	96/23239	8.05405e-14	3.15853e-11	3.00685e-11	105833/110082/50525/51938/69387/28105/432611/69707/214444/77609/207607/211535/244653/74934/320277/381738	16
GO:0044782	GO:0044782	cilium organization	25/295	323/23239	6.39997e-13	2.1513e-10	2.04799e-10	105833/21689/69297/110082/50525/75472/227753/51938/101100/69387/74052/432611/69707/75533/67661/77609/207607/211535/226265/244653/75050/74934/216363/320277/381738	25
GO:0120031	GO:0120031	plasma membrane bounded cell projection assembly	29/295	489/23239	6.76038e-12	1.9884e-09	1.89291e-09	105833/21689/69297/14026/110082/50525/23999/98845/227753/51938/56226/101100/69387/75769/432611/69707/75533/67661/77609/207607/211535/329421/229320/244653/75050/74934/216363/320277/381738	29
GO:0060271	GO:0060271	cilium assembly	22/295	297/23239	3.84078e-11	1.00415e-08	9.55928e-09	105833/21689/69297/110082/50525/227753/51938/101100/69387/432611/69707/75533/67661/77609/207607/211535/244653/75050/74934/216363/320277/381738	22
GO:0070286	GO:0070286	axonemal dynein complex assembly	9/295	30/23239	8.5824e-11	2.01944e-08	1.92246e-08	105833/110082/51938/432611/77609/207607/211535/74934/381738	9
GO:0048839	GO:0048839	inner ear development	16/295	206/23239	9.63012e-09	2.05997e-06	1.96104e-06	57266/50769/13409/14581/11941/17921/17920/237523/329421/17910/229320/229791/12064/20776/504186/791260	16
GO:0042490	GO:0042490	mechanoreceptor differentiation	11/295	85/23239	1.06211e-08	2.08263e-06	1.98261e-06	13409/14581/11941/17921/17920/237523/329421/229320/12064/18212/791260	11
GO:0035315	GO:0035315	hair cell differentiation	9/295	54/23239	2.44318e-08	4.42216e-06	4.20979e-06	13409/14581/11941/17921/17920/237523/329421/229320/791260	9
GO:0043583	GO:0043583	ear development	16/295	237/23239	6.91061e-08	1.16148e-05	1.1057e-05	57266/50769/13409/14581/11941/17921/17920/237523/329421/17910/229320/229791/12064/20776/504186/791260	16
GO:0042491	GO:0042491	inner ear auditory receptor cell differentiation	8/295	49/23239	1.76089e-07	2.76225e-05	2.62959e-05	13409/14581/11941/17921/17920/329421/229320/791260	8
GO:0042472	GO:0042472	inner ear morphogenesis	11/295	112/23239	1.92937e-07	2.83738e-05	2.70112e-05	50769/14581/11941/17921/17920/237523/329421/17910/229320/20776/504186	11
GO:0060113	GO:0060113	inner ear receptor cell differentiation	9/295	79/23239	7.16577e-07	9.91827e-05	9.44196e-05	13409/14581/11941/17921/17920/237523/329421/229320/791260	9
GO:0003352	GO:0003352	regulation of cilium movement	5/295	15/23239	8.6221e-07	0.00011271	0.000107297	105833/51938/207607/74934/381738	5
GO:0042471	GO:0042471	ear morphogenesis	11/295	134/23239	1.18091e-06	0.00013935	0.000132658	50769/14581/11941/17921/17920/237523/329421/17910/229320/20776/504186	11
GO:0060117	GO:0060117	auditory receptor cell development	6/295	28/23239	1.18445e-06	0.00013935	0.000132658	13409/11941/17921/329421/229320/791260	6
GO:0090596	GO:0090596	sensory organ morphogenesis	16/295	296/23239	1.377e-06	0.00015429	0.00014688	15165/50769/238021/69743/14581/11941/17921/17920/237523/329421/17910/229320/12064/20776/18212/504186	16
GO:0060632	GO:0060632	regulation of microtubule-based movement	6/295	29/23239	1.47758e-06	0.000158034	0.000150444	105833/51938/235180/207607/74934/381738	6
GO:0036158	GO:0036158	outer dynein arm assembly	5/295	17/23239	1.74001e-06	0.000178011	0.000169462	110082/432611/77609/211535/74934	5
GO:0021591	GO:0021591	ventricular system development	6/295	33/23239	3.30123e-06	0.000323658	0.000308115	110082/50525/75533/244653/75050/74934	6
GO:0007368	GO:0007368	determination of left/right symmetry	10/295	123/23239	3.95823e-06	0.000372549	0.000354658	110082/18552/69327/51938/432611/67661/77609/207607/74934/381738	10
GO:0060563	GO:0060563	neuroepithelial cell differentiation	8/295	74/23239	4.47229e-06	0.000404742	0.000385305	13409/14581/11941/17921/17920/329421/229320/791260	8
GO:0030317	GO:0030317	flagellated sperm motility	9/295	103/23239	6.69993e-06	0.000583886	0.000555846	21689/110082/50525/51938/69707/207607/207686/226265/320277	9
GO:0003351	GO:0003351	epithelial cilium movement	5/295	22/23239	7.02909e-06	0.000584235	0.000556178	51938/75533/207607/75050/320277	5
GO:0097722	GO:0097722	sperm motility	9/295	104/23239	7.25403e-06	0.000584235	0.000556178	21689/110082/50525/51938/69707/207607/207686/226265/320277	9
GO:0009855	GO:0009855	determination of bilateral symmetry	10/295	132/23239	7.44881e-06	0.000584235	0.000556178	110082/18552/69327/51938/432611/67661/77609/207607/74934/381738	10
GO:0009799	GO:0009799	specification of symmetry	10/295	133/23239	7.96529e-06	0.000604591	0.000575556	110082/18552/69327/51938/432611/67661/77609/207607/74934/381738	10
GO:0060119	GO:0060119	inner ear receptor cell development	7/295	58/23239	8.54813e-06	0.000628555	0.000598369	13409/11941/17921/237523/329421/229320/791260	7
GO:0001539	GO:0001539	cilium or flagellum-dependent cell motility	5/295	30/23239	3.50018e-05	0.00242233	0.002306	105833/21689/70997/51938/381738	5
GO:0060285	GO:0060285	cilium-dependent cell motility	5/295	30/23239	3.50018e-05	0.00242233	0.002306	105833/21689/70997/51938/381738	5
GO:0048562	GO:0048562	embryonic organ morphogenesis	14/295	315/23239	5.55157e-05	0.00373224	0.00355301	50769/51938/14581/11941/17921/17920/237523/67661/207607/329421/17910/229320/20776/504186	14
GO:0050910	GO:0050910	detection of mechanical stimulus involved in sensory perception of sound	4/295	18/23239	6.76571e-05	0.00430263	0.004096	13409/11941/237523/504186	4
GO:0060088	GO:0060088	auditory receptor cell stereocilium organization	4/295	18/23239	6.76571e-05	0.00430263	0.004096	11941/17921/329421/229320	4
GO:0002093	GO:0002093	auditory receptor cell morphogenesis	4/295	22/23239	0.000155389	0.00962185	0.00915977	11941/17921/329421/229320	4
GO:0060052	GO:0060052	neurofilament cytoskeleton organization	3/295	10/23239	0.00022745	0.0137228	0.0130638	50769/18040/18039	3
GO:0031346	GO:0031346	positive regulation of cell projection organization	16/295	454/23239	0.000249429	0.0146727	0.0139681	50769/18039/23999/67287/98845/12877/20980/56226/18481/235180/75769/329421/229320/12064/18212/19283	16
GO:0008089	GO:0008089	anterograde axonal transport	5/295	45/23239	0.00025688	0.0146772	0.0139724	18039/64933/235180/228355/11775	5
GO:0008544	GO:0008544	epidermis development	13/295	322/23239	0.000261982	0.0146772	0.0139724	13409/73720/14581/11941/17921/17920/237523/67661/381269/329421/229320/791260/171211	13
GO:0008088	GO:0008088	axo-dendritic transport	6/295	71/23239	0.000285109	0.0156014	0.0148522	18040/18039/64933/235180/228355/11775	6
GO:0002066	GO:0002066	columnar/cuboidal epithelial cell development	6/295	72/23239	0.000307755	0.0161995	0.0154216	13409/11941/17921/329421/229320/791260	6
GO:0003356	GO:0003356	regulation of cilium beat frequency	3/295	11/23239	0.000309808	0.0161995	0.0154216	51938/207607/74934	3
GO:0009612	GO:0009612	response to mechanical stimulus	9/295	173/23239	0.000382273	0.0195541	0.018615	50769/13409/14581/11941/18190/20289/237523/504186/228432	9
GO:0007601	GO:0007601	visual perception	8/295	141/23239	0.000452029	0.0226303	0.0215435	77974/50769/29866/17921/76524/22393/329421/229320	8
GO:0002065	GO:0002065	columnar/cuboidal epithelial cell differentiation	8/295	142/23239	0.000473839	0.023228	0.0221125	13409/14581/11941/17921/17920/329421/229320/791260	8
GO:0050953	GO:0050953	sensory perception of light stimulus	8/295	145/23239	0.000544443	0.0261424	0.024887	77974/50769/29866/17921/76524/22393/329421/229320	8
GO:0098930	GO:0098930	axonal transport	5/295	53/23239	0.000555512	0.0261424	0.024887	18039/64933/235180/228355/11775	5
GO:0120032	GO:0120032	regulation of plasma membrane bounded cell projection assembly	9/295	183/23239	0.000574776	0.0265186	0.0252451	14026/23999/98845/56226/75769/77609/329421/229320/216363	9
GO:0060491	GO:0060491	regulation of cell projection assembly	9/295	185/23239	0.00062147	0.0281215	0.026771	14026/23999/98845/56226/75769/77609/329421/229320/216363	9
GO:0032536	GO:0032536	regulation of cell projection size	3/295	14/23239	0.000664416	0.0294976	0.028081	18040/18039/23999	3
GO:0032886	GO:0032886	regulation of microtubule-based process	10/295	228/23239	0.000705501	0.0307416	0.0292652	105833/70997/51938/235180/28105/214444/207607/66700/74934/381738	10
GO:0050982	GO:0050982	detection of mechanical stimulus	5/295	58/23239	0.000842444	0.0360413	0.0343105	13409/11941/237523/504186/228432	5
GO:0014047	GO:0014047	glutamate secretion	4/295	34/23239	0.000874001	0.0367237	0.0349601	319924/17920/12064/18212	4
GO:0050808	GO:0050808	synapse organization	14/295	424/23239	0.00112675	0.0463189	0.0440945	18039/18163/11941/67790/18481/17920/18190/210293/269788/74762/12064/243312/211187/18212	14
GO:0015800	GO:0015800	acidic amino acid transport	5/295	62/23239	0.00114173	0.0463189	0.0440945	216227/319924/17920/12064/18212	5
GO:0007288	GO:0007288	sperm axoneme assembly	3/295	17/23239	0.0012067	0.0481249	0.0458138	50525/69707/320277	3

### Sheet: Group3GOTerms
	ID	Description	GeneRatio	BgRatio	pvalue	p.adjust	qvalue	geneID	Count
GO:0030856	GO:0030856	regulation of epithelial cell differentiation	11414	145/23239	4.01315e-05	0.0162806	0.0111766	74155/12577/12705/11921	4
GO:0001701	GO:0001701	in utero embryonic development	11475	494/23239	4.19504e-05	0.0162806	0.0111766	14283/20262/17112/22003/12577/12705	6
GO:0008544	GO:0008544	epidermis development	44347	322/23239	6.2577e-05	0.0162806	0.0111766	74155/12023/15220/433899/11921	5
GO:0001655	GO:0001655	urogenital system development	44347	340/23239	8.08976e-05	0.0162806	0.0111766	14179/11746/17390/12577/12705	5
GO:0060563	GO:0060563	neuroepithelial cell differentiation	44286	74/23239	0.000130667	0.0178579	0.0122594	14179/433899/11921	3
GO:0045906	GO:0045906	negative regulation of vasoconstriction	11355	13/23239	0.000133103	0.0178579	0.0122594	17390/240672	2
GO:0048608	GO:0048608	reproductive structure development	44347	445/23239	0.00028359	0.0297364	0.020414	14283/14179/17390/12577/12705	5
GO:0061458	GO:0061458	reproductive system development	44347	449/23239	0.000295517	0.0297364	0.020414	14283/14179/17390/12577/12705	5
GO:0001822	GO:0001822	kidney development	11414	275/23239	0.000469334	0.0419793	0.0288187	14179/11746/12577/12705	4
